# Umbrella toxin particles produced by Streptomyces block mycelial growth of competing species

**DOI:** 10.1101/2023.12.09.570830

**Authors:** Qinqin Zhao, Savannah Bertolli, Young-Jun Park, Yongjun Tan, Kevin J. Cutler, Pooja Srinivas, Kyle L. Asfahl, Citlali F. Garcia, Larry A. Gallagher, Yaqiao Li, Yaxi Wang, Devin Coleman-Derr, Frank DiMaio, Dapeng Zhang, S. Brook Peterson, David Veesler, Joseph D. Mougous

**Affiliations:** Department of Microbiology, University of Washington, Seattle, WA, USA; Howard Hughes Medical Institute, University of Washington, Seattle, WA, USA; Department of Biochemistry, University of Washington, Seattle, WA, USA; Department of Biology, Saint Louis University, St. Louis, MO, USA; Department of Physics, University of Washington, Seattle, WA, USA; Microbial Interactions and Microbiome Center, University of Washington, Seattle, WA, USA; Plant Gene Expression Center, USDA-ARS, Albany, CA USA; Department of Plant and Microbial Biology, University of California Berkeley, CA USA; Institute for Protein Design, University of Washington, Seattle, WA USA; Program of Bioinformatic and Computational Biology, St. Louis University, St. Louis, MO USA

**Author notes:** To whom correspondence should be addressed: Email –.

## Abstract

The *Streptomyces* are a genus of ubiquitous soil bacteria from which the majority of clinically utilized antibiotics derive. The production of these antibacterial molecules reflects the relentless competition *Streptomyces* engage in with other bacteria, including other *Streptomyces* species. Here we show that in addition to small molecule antibiotics, Streptomyces produce and secrete antibacterial protein complexes that feature a large, degenerate repeat-containing polymorphic toxin protein. A cryo-EM structure of these particles reveals an extended stalk topped by a ringed crown comprising the toxin repeats scaffolding five lectin-tipped spokes, leading to our naming them umbrella particles. *S. coelicolor* encodes three umbrella particles with distinct toxin and lectin composition, and supernatant containing these toxins specifically and potently inhibits the growth of select *Streptomyces* species from among a diverse collection of bacteria screened. For one target, *S. griseus*, we find inhibition relies on a single toxin and that intoxication manifests as rapid cessation of vegetative mycelial growth. Our data show that *Streptomyces* umbrella particles mediate competition between vegetative mycelia of related species, a function distinct from small molecule antibiotics, which are produced at the onset of reproductive growth and act broadly. Sequence analyses suggest this role of umbrella particles extends beyond *Streptomyces*, as we find umbrella loci in nearly one-thousand species across Actinobacteria.
