## Supplementary material for "Umbrella toxin particles produced by Streptomyces block mycelial growth of competing species": Table S2

### Sheet: Sheet1
Table S2. Toxin domains associated with UmbC proteins. Abundance indicates number of UmbC proteins identified containing the indicated domain.
Domain	Classification and predicted function	Reference/Source	Abundance	Accession numbers
4TM_Toxin	A potential pore formation toxin	Identified in this study	353	AIV38899.1; AKZ55833.1; ALO11652.1; ANB09368.1; APU44167.1; ASY36669.1; AUH44634.1; AXE26820.1; AXI88020.1; AYV31010.1; AZQ73452.1; BAU81625.1; EGJ75418.1; EOY51293.1; EST22267.1; EYT81051.1; GCD41941.1; GCE02264.1; GEC02852.1; GGP65894.1; GGQ26680.1; GGQ75359.1; GGS08314.1; GGV11212.1; GGX13609.1; GHA55397.1; GHA92807.1; GHB99826.1; GHC04410.1; GHE64287.1; GHE88662.1; GHF33156.1; GHH06696.1; KND…
Ntox71	Lipid II phosphatase	Identified in this study	117	AIJ12107.1; AKZ53488.1; ANB04337.1; ANJ11731.1; AXI89207.1; BDD76121.1; CAJ89374.1; GES27708.1; GFE07045.1; GGP42600.1; GGQ57672.1; GGQ67684.1; GGV32075.1; GHB04753.1; KQX58122.1; OKI02616.1; OKI90707.1; PAU47293.1; PSK47268.1; PVD08540.1; PWE11374.1; QCR51335.1; QLE74459.1; RDD85720.1; REH24746.1; RSN50680.1; RSR96437.1; RSS11618.1; RSS21516.1; RSS65932.1; RSS88369.1; THA81133.1; UAL65750.1; UAX…
SCP1201-deaminases	Deaminase family SCP1201	Iyer LM, Zhang D, Rogozin IB, Aravind L. Evolution of the deaminase fold and multiple origins of eukaryotic editing and mutagenic nucleic acid deaminases from bacterial toxin systems. Nucleic acids research. 2011 Dec 1;39(22):9473-97.	58	AGO88662.1; AQZ63634.1; GGR01953.1; GGR08869.1; GHA50736.1; KAB2587622.1; KEG44406.1; KMO93906.1; OKI20338.1; ONI75840.1; PRX52712.1; PZT77935.1; QCW78826.1; RCH59726.1; ROR35811.1; SBO95623.1; SCD49795.1; SEB57724.1; SEE59195.1; SEH03031.1; SPL99422.1; TDE47922.1; WP_037837236.1; WP_063352666.1; WP_234443888.1; WP_091092605.1; WP_179890359.1; WP_179890362.1; WP_138716603.1; WP_187645817.1; WP_15…
ColD-like	BECR fold ribonuclease, ColD-like toxin	Identified in this study	46	AIA06562.1; AKA06479.1; AWN30664.1; BAG21284.1; EGJ72630.1; GCB94215.1; GCD33150.1; GCD45849.1; GFE26502.1; GGY62489.1; KPC64559.1; KQX33400.1; OAL15095.1; OAR22679.1; OIK01067.1; OKH99253.1; QUC62509.1; RGD62180.1; RKT53609.1; RKT87327.1; RSN51993.1; SFT59222.1; TFE53085.1; UNM14850.1; UUN31119.1; WP_016574336.1; WP_234438967.1; WP_042498686.1; WP_238783157.1; WP_052295646.1; WP_053208717.1; WP_…
Tox-WHH	HNH/Endo VII superfamily toxin with a WHH signature	Zhang D, Iyer LM, Aravind L. A novel immunity system for bacterial nucleic acid degrading toxins and its recruitment in various eukaryotic and DNA viral systems. Nucleic acids research. 2011 Jun 1;39(11):4532-52.	35	CAB0514687.1; CAB0559508.1; CAB0610513.1; CAB0701338.1; CAB0728051.1; CAB0755114.1; CAB0780429.1; CAB0804249.1; CAB0809682.1; CAB0821829.1; KAB1504534.1; KAB3523274.1; QNH96666.1; QPK84231.1; RLP16183.1; WP_010935225.1; WP_021335914.1; WP_047938077.1; WP_071571121.1; WP_071572001.1; WP_082257598.1; WP_187974878.1; WP_199323473.1; WP_199343426.1; WP_224400228.1; WP_225723455.1; WP_226813742.1; WP_…
Ntox68	Papain-like peptidase toxin, Novel toxin 68	Identified in this study	34	AWL85431.1; CAH9415089.1; GGS74183.1; GGW14077.1; KAB1147359.1; KDN20892.1; OKJ08991.1; OKJ25768.1; OWA25508.1; PJN30191.1; RAN21452.1; TXJ79492.1; WP_010351121.1; WP_078480478.1; WP_051833129.1; WP_053790672.1; WP_075693120.1; WP_097874838.1; WP_179890288.1; WP_153812024.1; WP_158074829.1; WP_161335134.1; WP_190008018.1; WP_190077638.1; WP_199207683.1; WP_199890885.1; WP_215090790.1; WP_25391486…
S8-BECR2	BECR fold ribonuclease, S8 PTS associated BECR 1 toxin	Li H, Tan Y, Zhang D. Genomic discovery and structural dissection of a novel type of polymorphic toxin system in gram-positive bacteria. Computational and Structural Biotechnology Journal. 2022 Jan 1;20:4517-31.	32	ABP55552.1; EHM24733.1; GGU40968.1; OKI56882.1; OWA20161.1; QES52836.1; QNP68584.1; QWQ45867.1; RNL71197.1; SPE64150.1; TBO61591.1; WP_012014329.1; WP_014443101.1; WP_228182934.1; WP_055720525.1; WP_257134137.1; WP_257140595.1; WP_245381571.1; WP_194859083.1; WP_234324177.1; WP_169599802.1; WP_246561508.1; WP_229883599.1; WP_238442320.1; WP_260463205.1; WP_235618233.1; WP_248584580.1; WP_25008629…
Ntox41	BECR fold ribonuclease, Novel toxin 41	Zhang D, de Souza RF, Anantharaman V, Iyer LM, Aravind L. Polymorphic toxin systems: comprehensive characterization of trafficking modes, processing, mechanisms of action, immunity and ecology using comparative genomics. Biology direct. 2012 Dec;7:1-76.	30	ANW22623.1; APE19656.1; AXU17483.1; CCB73216.1; EDY48684.1; GAX58745.1; GHH80454.1; KUN32918.1; OKI25143.1; QES03383.1; QES16991.1; RLQ08254.1; TJZ57516.1; WP_014627334.1; WP_150158412.1; WP_155255742.1; WP_158710464.1; WP_161271872.1; WP_162925268.1; WP_164341555.1; WP_169090983.1; WP_179894435.1; WP_184938316.1; WP_184939595.1; WP_210728410.1; WP_227046843.1; WP_231629387.1; WP_231632995.1; WP_…
Ntox27	A novel toxin domain with unknown function	Zhang D, de Souza RF, Anantharaman V, Iyer LM, Aravind L. Polymorphic toxin systems: comprehensive characterization of trafficking modes, processing, mechanisms of action, immunity and ecology using comparative genomics. Biology direct. 2012 Dec;7:1-76.	29	ANN15524.1; BAL87848.1; BDH10616.1; EFL19939.1; GGM34449.1; GIE77454.1; KOT35003.1; KOV26610.1; PWK40811.1; PZG02763.1; RKT09594.1; SFF00035.1; TRV76832.1; WP_051041953.1; WP_158071267.1; WP_086856668.1; WP_144127658.1; WP_246159094.1; WP_149179333.1; WP_241561442.1; WP_181865568.1; WP_182894899.1; WP_203147412.1; WP_238442314.1; WP_229822746.1; WP_240014610.1; WP_249026858.1; WP_254372042.1; WP_…
Tox-SHH	HNH/Endo VII superfamily toxin with a SHH signature	Zhang D, Iyer LM, Aravind L. A novel immunity system for bacterial nucleic acid degrading toxins and its recruitment in various eukaryotic and DNA viral systems. Nucleic acids research. 2011 Jun 1;39(11):4532-52.	27	AEX45416.1; CAB0513079.1; CAB0875380.1; CAB0936558.1; ELQ85227.1; QRJ58603.1; QRJ60741.1; VZH84109.1; WP_005280672.1; WP_023016524.1; WP_035108241.1; WP_047240882.1; WP_049377190.1; WP_050512614.1; WP_073883868.1; WP_165002818.1; WP_200288450.1; WP_212996325.1; WP_220547606.1; WP_232034535.1; WP_237703370.1; WP_238995889.1; WP_238996176.1; WP_244803206.1; WP_257046114.1; WP_259817851.1; WP_259887…
Tox-REase-7	Restriction endonuclease fold toxin 7	Zhang D, de Souza RF, Anantharaman V, Iyer LM, Aravind L. Polymorphic toxin systems: comprehensive characterization of trafficking modes, processing, mechanisms of action, immunity and ecology using comparative genomics. Biology direct. 2012 Dec;7:1-76.	25	CAH0238414.1; CEL16332.1; EQM75678.1; KJL25233.1; KNY04664.1; PCE15704.1; PKQ34189.1; SMC98422.1; TDX85867.1; WP_026540939.1; WP_051671253.1; WP_052748717.1; WP_074713575.1; WP_166677870.1; WP_125616776.1; WP_127011473.1; WP_134352633.1; WP_137772068.1; WP_173132188.1; WP_176171429.1; WP_178995369.1; WP_245373230.1; WP_216214392.1; WP_229230743.1; WP_232762985.1
S8-BECR1	BECR fold ribonuclease, S8 PTS associated BECR 1 toxin	Li H, Tan Y, Zhang D. Genomic discovery and structural dissection of a novel type of polymorphic toxin system in gram-positive bacteria. Computational and Structural Biotechnology Journal. 2022 Jan 1;20:4517-31.	20	AGM08960.1; GGX60292.1; QXV62112.1; SEE20579.1; TDX93547.1; WP_228688426.1; WP_050494163.1; WP_050502935.1; WP_092526867.1; WP_157851894.1; WP_158888832.1; WP_182892660.1; WP_184801902.1; WP_225998176.1; WP_234516900.1; WP_237597535.1; WP_239142314.1; WP_242636746.1; WP_247025461.1; WP_258724745.1
Cytotoxic	Cytotoxin	Carr S, Walker D, James R, Kleanthous C, Hemmings AM. Inhibition of a ribosome-inactivating ribonuclease: the crystal structure of the cytotoxic domain of colicin E3 in complex with its immunity protein. Structure. 2000 Sep 1;8(9):949-60.	19	KAA6212696.1; KFK88871.1; OKJ28566.1; SDM69676.1; TVP35037.1; WP_032785011.1; WP_037819971.1; WP_038271626.1; WP_043218585.1; WP_234358596.1; WP_089117809.1; WP_262386775.1; WP_171134072.1; WP_256986549.1; WP_232107708.1; WP_189851383.1; WP_260462784.1; WP_234319376.1; WP_246101315.1
Tox-VOC-1	Vicinal Oxygen Chelate fold toxin, Novel VOC toxin 1	Identified in this study	19	GAU65082.1; OIJ85165.1; PJT45570.1; QHV83442.1; RAJ65984.1; SFO81443.1; TXJ74527.1; WP_053803586.1; WP_145911298.1; WP_153068680.1; WP_194858847.1; WP_163008321.1; WP_182774393.1; WP_186009403.1; WP_198531982.1; WP_229348356.1; WP_254642868.1; WP_255929715.1; WP_262412333.1
Tox-REase-17	Restriction endonuclease fold toxin 17	Identified in this study	18	AIK86227.1; EFQ80671.1; ERS54937.1; WP_003862728.1; WP_013910631.1; WP_014525239.1; WP_052663827.1; WP_060565296.1; WP_063967787.1; WP_065367143.1; WP_074495946.1; WP_075348389.1; WP_125173105.1; WP_144014126.1; WP_172769625.1; WP_197913562.1; WP_237800016.1; WP_260433304.1
Tox-BECR-2	BECR fold ribonuclease, Novel BECR Toxin 2	Identified in this study	17	AXE85330.1; GCD33422.1; GCD41392.1; GGY19462.1; KQX28004.1; TXC96400.1; WP_234437315.1; WP_053654206.1; WP_241839354.1; WP_236726264.1; WP_250571754.1; WP_234310732.1; WP_234331886.1; WP_240106477.1; WP_250050384.1; WP_254403756.1; WP_256463496.1
Tox-REase-14	Restriction endonuclease fold toxin 14	Identified in this study	17	OXM60336.1; OXM71908.1; QDA02445.1; QEV73709.1; QGY69138.1; WP_051173162.1; WP_205673044.1; WP_078650534.1; WP_131968384.1; WP_134663212.1; WP_159032285.1; WP_159394952.1; WP_176969514.1; WP_182892335.1; WP_229324054.1; WP_237598287.1; WP_238607965.1
Tox-REase-16	Restriction endonuclease fold toxin 16	Identified in this study	17	GGY26946.1; KDN20894.1; PKV37783.1; RXS62759.1; TVZ97764.1; WP_020940745.1; WP_230540491.1; WP_105975152.1; WP_158689683.1; WP_159048452.1; WP_167444177.1; WP_179255639.1; WP_179885824.1; WP_246489078.1; WP_232788895.1; WP_239013704.1; WP_254403257.1
Ntox62	A novel toxin domain with unknown function	Identified in this study	16	AUI61350.1; EST18240.1; KDN80642.1; PNE21359.1; RSM47646.1; WP_245589635.1; WP_158103415.1; WP_151454406.1; WP_167745997.1; WP_232107662.1; WP_209706290.1; WP_219446590.1; WP_260463430.1; WP_252482020.1; WP_252481663.1; WP_257138395.1
Tox-Barnase	BECR fold ribonuclease, Barnase-like toxin	Vaughan CK, Harryson P, Buckle AM, Fersht AR. A structural double-mutant cycle: estimating the strength of a buried salt bridge in barnase. Acta Crystallographica Section D: Biological Crystallography. 2002 Apr 1;58(4):591-600.	16	PVC64995.1; QDN55233.1; QDN96052.1; QEU82598.1; SOE24948.1; WP_051781541.1; WP_053746091.1; WP_109165717.1; WP_120021844.1; WP_157876858.1; WP_164375085.1; WP_168440996.1; WP_179198946.1; WP_226732751.1; WP_231555017.1; WP_240965271.1
Ntox42	Lipid II phosphatase	Zhang D, de Souza RF, Anantharaman V, Iyer LM, Aravind L. Polymorphic toxin systems: comprehensive characterization of trafficking modes, processing, mechanisms of action, immunity and ecology using comparative genomics. Biology direct. 2012 Dec;7:1-76.	15	KDN16258.1; SBU97475.1; SHF10714.1; WP_230554392.1; WP_050563475.1; WP_158888182.1; WP_164344788.1; WP_176174776.1; WP_246411506.1; WP_188115268.1; WP_225664670.1; WP_230533585.1; WP_230582503.1; WP_237597294.1; WP_242547070.1
Ntox17	rRNA-targeting	Zhang D, de Souza RF, Anantharaman V, Iyer LM, Aravind L. Polymorphic toxin systems: comprehensive characterization of trafficking modes, processing, mechanisms of action, immunity and ecology using comparative genomics. Biology direct. 2012 Dec;7:1-76.	14	KQX28359.1; OLO33632.1; WP_050357881.1; WP_056711762.1; WP_081911242.1; WP_143060629.1; WP_092626280.1; WP_128377388.1; WP_210935241.1; WP_210993338.1; WP_214299328.1; WP_219609735.1; WP_228923345.1; WP_248584569.1
XOO2897-deaminases	Deaminase family XOO2897	Iyer LM, Zhang D, Rogozin IB, Aravind L. Evolution of the deaminase fold and multiple origins of eukaryotic editing and mutagenic nucleic acid deaminases from bacterial toxin systems. Nucleic acids research. 2011 Dec 1;39(22):9473-97.	14	RSN33161.1; WP_051842083.1; WP_067578635.1; WP_162834199.1; WP_133875945.1; WP_167756358.1; WP_184911057.1; WP_189221938.1; WP_209615939.1; WP_225257878.1; WP_229315665.1; WP_030729452.1; WP_245633762.1; WP_253842634.1
Tox-Arc	ADP-ribosyl cyclase	Zhang D, de Souza RF, Anantharaman V, Iyer LM, Aravind L. Polymorphic toxin systems: comprehensive characterization of trafficking modes, processing, mechanisms of action, immunity and ecology using comparative genomics. Biology direct. 2012 Dec;7:1-76.	13	SBO94200.1; TYB54719.1; WP_138208069.1; WP_139631654.1; WP_153261896.1; WP_246549310.1; WP_185100612.1; WP_197093392.1; WP_225275986.1; WP_236668084.1; WP_246518911.1; WP_253759479.1; WP_253760742.1
Tox-SerPeptidase	Serine peptidase toxin	Zhang D, de Souza RF, Anantharaman V, Iyer LM, Aravind L. Polymorphic toxin systems: comprehensive characterization of trafficking modes, processing, mechanisms of action, immunity and ecology using comparative genomics. Biology direct. 2012 Dec;7:1-76.	12	AXX31222.1; KUM84070.1; RRR81155.1; WP_015802645.1; WP_132181958.1; WP_158104559.1; WP_247708932.1; WP_251059673.1; WP_251017891.1; WP_229348349.1; WP_250028479.1; WP_251059341.1
Tox-ColD	BECR fold ribonuclease, Colicin D-like toxin	Zhang D, de Souza RF, Anantharaman V, Iyer LM, Aravind L. Polymorphic toxin systems: comprehensive characterization of trafficking modes, processing, mechanisms of action, immunity and ecology using comparative genomics. Biology direct. 2012 Dec;7:1-76.	11	GGR72225.1; OIJ94438.1; RJQ77396.1; SDN29081.1; WP_051728687.1; WP_088986482.1; WP_186316087.1; WP_148020438.1; WP_165371838.1; WP_232485930.1; WP_258947113.1
CdiA-CT3	Restriction endonuclease fold toxin CdiA-CT3	Johnson PM, Gucinski GC, Garza-Sánchez F, Wong T, Hung LW, Hayes CS, Goulding CW. Functional diversity of cytotoxic tRNase/immunity protein complexes from Burkholderia pseudomallei. Journal of Biological Chemistry. 2016 Sep 9;291(37):19387-400.	9	REH35751.1; SEE04653.1; WP_112227836.1; WP_145939039.1; WP_191244296.1; WP_237109050.1; WP_247756105.1; WP_252482009.1; WP_258952370.1
Ntox35	BECR fold ribonuclease, Novel toxin 35	Zhang D, de Souza RF, Anantharaman V, Iyer LM, Aravind L. Polymorphic toxin systems: comprehensive characterization of trafficking modes, processing, mechanisms of action, immunity and ecology using comparative genomics. Biology direct. 2012 Dec;7:1-76.	9	WP_171084271.1; GIE79757.1; RKT09794.1; SFF47734.1; SOB88856.1; WP_051829604.1; WP_161245829.1; WP_255316078.1; WP_228991150.1
Ntox37	rRNA-targeting	Zhang D, de Souza RF, Anantharaman V, Iyer LM, Aravind L. Polymorphic toxin systems: comprehensive characterization of trafficking modes, processing, mechanisms of action, immunity and ecology using comparative genomics. Biology direct. 2012 Dec;7:1-76.	9	GIF43920.1; KFU76926.1; PWK31706.1; RSN07333.1; SED07393.1; WP_084133826.1; WP_188114993.1; WP_180199741.1; WP_204945031.1
Ntox64	A novel toxin domain with unknown function	Identified in this study	9	GID78608.1; PVC78740.1; QZL06369.1; WP_159047931.1; WP_073778789.1; WP_230211077.1; WP_185008698.1; WP_240676853.1; WP_256510171.1
Ntox67	A novel toxin domain with unknown function	Identified in this study	9	TRV72370.1; WP_158771740.1; WP_055600109.1; WP_079110148.1; WP_125596018.1; WP_164217527.1; WP_218785123.1; WP_228970404.1; WP_242739820.1
Tox-BECR-1	BECR fold ribonuclease, Novel BECR Toxin 1	Identified in this study	9	AYC39764.1; KAB1144548.1; KQW16150.1; KUN62089.1; RKN58113.1; TCR23862.1; WP_203939000.1; WP_256363104.1; WP_250006461.1
Tox-REase-13	Restriction endonuclease fold toxin 13	Identified in this study	9	PTA46039.1; PZF99141.1; SCG57620.1; WP_018801307.1; WP_111242359.1; WP_223256279.1; WP_230514346.1; WP_018801307.1; WP_254720181.1
Ntox12	A novel toxin domain with unknown function	Zhang D, de Souza RF, Anantharaman V, Iyer LM, Aravind L. Polymorphic toxin systems: comprehensive characterization of trafficking modes, processing, mechanisms of action, immunity and ecology using comparative genomics. Biology direct. 2012 Dec;7:1-76.	7	AZQ71326.1; EST19956.1; KZB84325.1; WP_157357209.1; WP_141998476.1; WP_185005672.1; WP_247765496.1
Tox-REase-12	Restriction endonuclease fold toxin 12	Identified in this study	7	GAQ51113.1; GAV38893.1; QWQ43770.1; WP_059042884.1; WP_015802643.1; WP_079076212.1; WP_176175876.1
Ntox44	A novel toxin domain with unknown function	Zhang D, de Souza RF, Anantharaman V, Iyer LM, Aravind L. Polymorphic toxin systems: comprehensive characterization of trafficking modes, processing, mechanisms of action, immunity and ecology using comparative genomics. Biology direct. 2012 Dec;7:1-76.	6	ACU38390.1; ADG74153.1; RZU51070.1; WP_187313438.1; WP_132113901.1; WP_187291335.1
Ntox58	A novel toxin domain with unknown function	Identified in this study	6	ARF58405.1; PBC80875.1; WP_078660701.1; WP_245252653.1; WP_214958231.1; WP_241779844.1
Ntox69	BECR fold ribonuclease, Novel toxin 69	Identified in this study	6	PWK40808.1; WP_228181159.1; WP_063352645.1; WP_082373971.1; WP_164257016.1; WP_250764023.1
S8-VOC2	Vicinal Oxygen Chelate fold toxin, S8-PTS associated VOC toxin 2	Li H, Tan Y, Zhang D. Genomic discovery and structural dissection of a novel type of polymorphic toxin system in gram-positive bacteria. Computational and Structural Biotechnology Journal. 2022 Jan 1;20:4517-31.	6	RKT53629.1; WP_257133957.1; WP_110952556.1; WP_143342746.1; WP_159503710.1; WP_238646656.1
Ntox24	A novel toxin domain with unknown function	Zhang D, de Souza RF, Anantharaman V, Iyer LM, Aravind L. Polymorphic toxin systems: comprehensive characterization of trafficking modes, processing, mechanisms of action, immunity and ecology using comparative genomics. Biology direct. 2012 Dec;7:1-76.	5	RLK23237.1; WP_208197452.1; WP_225255711.1; WP_243883289.1; WP_258726482.1
BURPS668_1122-deaminase	Deaminase family BURPS668_1122	Iyer LM, Zhang D, Rogozin IB, Aravind L. Evolution of the deaminase fold and multiple origins of eukaryotic editing and mutagenic nucleic acid deaminases from bacterial toxin systems. Nucleic acids research. 2011 Dec 1;39(22):9473-97.	4	BCY13431.1; GFJ96138.1; WP_221376743.1; WP_251799739.1
DOC	Cytotoxin	Zhang D, de Souza RF, Anantharaman V, Iyer LM, Aravind L. Polymorphic toxin systems: comprehensive characterization of trafficking modes, processing, mechanisms of action, immunity and ecology using comparative genomics. Biology direct. 2012 Dec;7:1-76.	4	PHQ47976.1; WP_146104737.1; WP_184348958.1; WP_190110523.1
Ntox26	BECR fold ribonuclease, Novel toxin 26	Zhang D, de Souza RF, Anantharaman V, Iyer LM, Aravind L. Polymorphic toxin systems: comprehensive characterization of trafficking modes, processing, mechanisms of action, immunity and ecology using comparative genomics. Biology direct. 2012 Dec;7:1-76.	4	PSK63770.1; WP_161968646.1; WP_256986829.1; WP_261715431.1
Ntox33	A novel toxin domain with unknown function	Zhang D, de Souza RF, Anantharaman V, Iyer LM, Aravind L. Polymorphic toxin systems: comprehensive characterization of trafficking modes, processing, mechanisms of action, immunity and ecology using comparative genomics. Biology direct. 2012 Dec;7:1-76.	4	GAO10501.1; QGV77320.1; WP_249625689.1; WP_251083426.1
Ntox63	A novel toxin domain with unknown function	Identified in this study	4	BCB88109.1; PYC69223.1; UJW29397.1; WP_209666076.1
Tox-ART-HYD3	HYD3 signature containing ADP-ribosyltransferase	Identified in this study	4	TQK45359.1; UQA97088.1; WP_190110526.1; WP_251802233.1
Tox-LHH	HNH/Endo VII superfamily toxin with a LHH signature	Zhang D, Iyer LM, Aravind L. A novel immunity system for bacterial nucleic acid degrading toxins and its recruitment in various eukaryotic and DNA viral systems. Nucleic acids research. 2011 Jun 1;39(11):4532-52.	4	PKV82814.1; WP_050514157.1; WP_146051035.1; WP_189766543.1
CdiA-VOC	Vicinal Oxygen Chelate fold toxin, CdiA-VOC	Li H, Tan Y, Zhang D. Genomic discovery and structural dissection of a novel type of polymorphic toxin system in gram-positive bacteria. Computational and Structural Biotechnology Journal. 2022 Jan 1;20:4517-31.	3	PJN34370.1; WP_050513555.1; WP_241268620.1
Tox-ART-RSH	RSH signature containing ADP-ribosyltransferase	Identified in this study	3	SCK57398.1; WP_093648100.1; WP_239696712.1
Tox-BECR-3	BECR fold ribonuclease, Novel BECR Toxin 3	Identified in this study	3	SCE16753.1; WP_212764487.1; WP_215105829.1
Tox-BfCDI2	BECR fold ribonuclease, BfCDI2 like toxin	Gucinski GC, Michalska K, Garza-Sánchez F, Eschenfeldt WH, Stols L, Nguyen JY, Goulding CW, Joachimiak A, Hayes CS. Convergent evolution of the Barnase/EndoU/Colicin/RelE (BECR) fold in antibacterial tRNase toxins. Structure. 2019 Nov 5;27(11):1660-74.	3	OEJ32949.1; OIJ98868.1; WP_230211065.1
EndoU_bacteria	BECR fold ribonuclease, EndoU like toxin found in bacteria	Zhang D, de Souza RF, Anantharaman V, Iyer LM, Aravind L. Polymorphic toxin systems: comprehensive characterization of trafficking modes, processing, mechanisms of action, immunity and ecology using comparative genomics. Biology direct. 2012 Dec;7:1-76.	2	WP_144127532.1; WP_260820153.1
Ntox19	BECR fold ribonuclease, Novel toxin 19	Zhang D, de Souza RF, Anantharaman V, Iyer LM, Aravind L. Polymorphic toxin systems: comprehensive characterization of trafficking modes, processing, mechanisms of action, immunity and ecology using comparative genomics. Biology direct. 2012 Dec;7:1-76.	2	WP_230211178.1; WP_241268291.1
Ntox61	A novel toxin domain with unknown function	Identified in this study	2	TXJ84253.1; WP_236679857.1
Ntox65	A novel toxin domain with unknown function	Identified in this study	2	TCB97344.1; WP_052720918.1
Ntox7	Vicinal Oxygen Chelate fold toxin, Novel toxin 7	Zhang D, de Souza RF, Anantharaman V, Iyer LM, Aravind L. Polymorphic toxin systems: comprehensive characterization of trafficking modes, processing, mechanisms of action, immunity and ecology using comparative genomics. Biology direct. 2012 Dec;7:1-76.	2	AWI28892.1; WP_170812709.1
RNAse_A_bac	Bacterial CdiA-CT RNAse A domain	Batot G, Michalska K, Ekberg G, Irimpan EM, Joachimiak G, Jedrzejczak R, Babnigg G, Hayes CS, Joachimiak A, Goulding CW. The CDI toxin of Yersinia kristensenii is a novel bacterial member of the RNase A superfamily. Nucleic acids research. 2017 May 19;45(9):5013-25.	2	KDN80637.1; WP_100588526.1
Tox-BfCDI3	BECR fold ribonuclease, BfCDI3 like toxin	Allen JP, Ozer EA, Minasov G, Shuvalova L, Kiryukhina O, Anderson WF, Satchell KJ, Hauser AR. A comparative genomics approach identifies contact-dependent growth inhibition as a virulence determinant. Proceedings of the National Academy of Sciences. 2020 Mar 24;117(12):6811-21.	2	TDX83566.1; WP_092537182.1
Tox-EHHH	Vicinal Oxygen Chelate fold toxin, Novel toxin EHHH	Zhang D, de Souza RF, Anantharaman V, Iyer LM, Aravind L. Polymorphic toxin systems: comprehensive characterization of trafficking modes, processing, mechanisms of action, immunity and ecology using comparative genomics. Biology direct. 2012 Dec;7:1-76.	2	GIM85844.1; TQL37881.1
Tox-MPTase1	Metallopeptidase toxin 1	Zhang D, de Souza RF, Anantharaman V, Iyer LM, Aravind L. Polymorphic toxin systems: comprehensive characterization of trafficking modes, processing, mechanisms of action, immunity and ecology using comparative genomics. Biology direct. 2012 Dec;7:1-76.	2	GIF37733.1; PWK49727.1
Tox-PLA2	Tox-phospholipase A2 domain	Zhang D, de Souza RF, Anantharaman V, Iyer LM, Aravind L. Polymorphic toxin systems: comprehensive characterization of trafficking modes, processing, mechanisms of action, immunity and ecology using comparative genomics. Biology direct. 2012 Dec;7:1-76.	2	EFL07670.1; WP_100266812.1
Tox-REase-3	Restriction endonuclease fold toxin 3	Zhang D, de Souza RF, Anantharaman V, Iyer LM, Aravind L. Polymorphic toxin systems: comprehensive characterization of trafficking modes, processing, mechanisms of action, immunity and ecology using comparative genomics. Biology direct. 2012 Dec;7:1-76.	2	RPE27898.1; WP_116206177.1
Tox-transglycoslase	Transglycoslase	Identified in this study	2	GIE81197.1; SFF59445.1
Tox-URI1	URI fold nuclease	Zhang D, de Souza RF, Anantharaman V, Iyer LM, Aravind L. Polymorphic toxin systems: comprehensive characterization of trafficking modes, processing, mechanisms of action, immunity and ecology using comparative genomics. Biology direct. 2012 Dec;7:1-76.	2	OJF14533.1; ROP21307.1
ywqj-deaminase	Deaminase family ywqj	Iyer LM, Zhang D, Rogozin IB, Aravind L. Evolution of the deaminase fold and multiple origins of eukaryotic editing and mutagenic nucleic acid deaminases from bacterial toxin systems. Nucleic acids research. 2011 Dec 1;39(22):9473-97.	2	GEA87706.1; KGM02433.1
Ntox13	A toxin domain with unknown function	Zhang D, de Souza RF, Anantharaman V, Iyer LM, Aravind L. Polymorphic toxin systems: comprehensive characterization of trafficking modes, processing, mechanisms of action, immunity and ecology using comparative genomics. Biology direct. 2012 Dec;7:1-76.	1	WP_244293843.1
Ntox21	BECR fold ribonuclease, Novel toxin 21	Zhang D, de Souza RF, Anantharaman V, Iyer LM, Aravind L. Polymorphic toxin systems: comprehensive characterization of trafficking modes, processing, mechanisms of action, immunity and ecology using comparative genomics. Biology direct. 2012 Dec;7:1-76.	1	WP_167925114.1
Ntox36	Vicinal Oxygen Chelate fold toxin, Novel toxin 36	Zhang D, de Souza RF, Anantharaman V, Iyer LM, Aravind L. Polymorphic toxin systems: comprehensive characterization of trafficking modes, processing, mechanisms of action, immunity and ecology using comparative genomics. Biology direct. 2012 Dec;7:1-76.	1	OLZ64525.1
Ntox40	ADP-ribosyltransferase, Novel toxin 40	Zhang D, de Souza RF, Anantharaman V, Iyer LM, Aravind L. Polymorphic toxin systems: comprehensive characterization of trafficking modes, processing, mechanisms of action, immunity and ecology using comparative genomics. Biology direct. 2012 Dec;7:1-76.	1	PYC69524.1
Ntox66	A novel toxin domain with unknown function	Identified in this study	1	QRX91132.1
PBECR1	BECR fold ribonuclease, phage BECR 1 like toxin	Iyer LM, Burroughs AM, Anand S, de Souza RF, Aravind L. Polyvalent proteins, a pervasive theme in the intergenomic biological conflicts of bacteriophages and conjugative elements. Journal of bacteriology. 2017 Aug 1;199(15):10-128.	1	WP_175410153.1
Peptidase_C70	Papain-like cysteine proteases	Shindo T, Van Der Hoorn RA. Papain‐like cysteine proteases: key players at molecular battlefields employed by both plants and their invaders. Molecular plant pathology. 2008 Jan;9(1):119-25.	1	WP_051366954.1
Tox-EDA39C	A toxin domain with unknown function	Zhang D, de Souza RF, Anantharaman V, Iyer LM, Aravind L. Polymorphic toxin systems: comprehensive characterization of trafficking modes, processing, mechanisms of action, immunity and ecology using comparative genomics. Biology direct. 2012 Dec;7:1-76.	1	WP_254711632.1
Tox-REase-5	Restriction endonuclease fold toxin 5	Zhang D, de Souza RF, Anantharaman V, Iyer LM, Aravind L. Polymorphic toxin systems: comprehensive characterization of trafficking modes, processing, mechanisms of action, immunity and ecology using comparative genomics. Biology direct. 2012 Dec;7:1-76.	1	UNO41726.1
Tox-REase-9	Restriction endonuclease fold toxin 9	Zhang D, de Souza RF, Anantharaman V, Iyer LM, Aravind L. Polymorphic toxin systems: comprehensive characterization of trafficking modes, processing, mechanisms of action, immunity and ecology using comparative genomics. Biology direct. 2012 Dec;7:1-76.	1	WP_252482183.1
Tox-URI	URI fold nuclease	Identified in this study	1	WP_257923787.1
Tox-XHH	HNH/Endo VII superfamily toxin with a XHH signature	Li H, Tan Y, Zhang D. Genomic discovery and structural dissection of a novel type of polymorphic toxin system in gram-positive bacteria. Computational and Structural Biotechnology Journal. 2022 Jan 1;20:4517-31.	1	WP_189206899.1
