## Supplementary material for "Umbrella toxin particles produced by Streptomyces block mycelial growth of competing species": Table S4

### Sheet: Sheet1
Table S4. Non-trypsin domains identified in UmbA proteins. Both those encoded within umb loci and those found at distal locations were included in the abundance calculations. Those domains predicted to function as lectins are shaded grey. Abundance indicates number of UmbA proteins identified containing the indicated domain. UAL, Umb-associated lectin families identified in this study.
Domain	Classification and predicted function	Pfam ID	Reference/Source	Abundance	Accession numbers
UAL-Bprop-1	Beta-propeller repeat domain.	n/a	Identified in this study.	849	AGO88660.1; WP_251050690.1; MYV90529.1; WP_235487021.1; PRH79132.1; WP_248584568.1; AYV31013.1; WP_030853252.1; WP_189807328.1; WP_234324169.1; OAR23374.1; GGX60324.1; WP_182542765.1; GGU55810.1; KOG73226.1; WP_189206897.1; KQX53079.1; PHQ47974.1; WP_258017407.1; WP_097937453.1; WP_256915177.1; WP_188272565.1; TQL37877.1; WP_079432461.1; AZQ71329.1; WP_086847129.1; WP_225660965.1; WP_053803584.1;…
FG-GAP	FG-GAP repeat domain. This repeat has been predicted to fold into a beta propeller structure. The FG-GAP repeats are found in the N terminus of integrin alpha chains, a region that has been shown to be important for ligand binding. A putative Ca2+ binding motif is found in some of the repeats. These repeats are found in multiple proteins from eukaryotes and bacteria and mediate diverse biological…	PF01839	Springer TA. Folding of the N-terminal, ligand-binding region of integrin α-subunits into a β-propeller domain. Proceedings of the National Academy of Sciences. 1997 Jan 7;94(1):65-72.	310	WP_152866635.1; WP_249951795.1; BDD76118.1; NEB84090.1; WP_189799279.1; EOY51294.1; KND26007.1; MYR29835.1; GGQ26668.1; EFL01902.1; WP_037666099.1; GGQ57695.1; WP_136235208.1; WP_079661396.1; GHA92821.1; WP_221751912.1; KPI12183.1; AYC39766.1; WP_218515529.1; GGP65872.1; WP_229881639.1; WP_256110670.1; WP_175461561.1; WP_159665788.1; WP_121748473.1; WP_226486013.1; WP_215210903.1; ANJ10533.1; WP_…
FG-GAP_2	FG-GAP repeat domain. This repeat has been predicted to fold into a beta propeller structure. The FG-GAP repeats are found in the N terminus of integrin alpha chains, a region that has been shown to be important for ligand binding. A putative Ca2+ binding motif is found in some of the repeats. These repeats are found in multiple proteins from eukaryotes and bacteria and mediate diverse biological…	PF14312	Springer TA. Folding of the N-terminal, ligand-binding region of integrin α-subunits into a β-propeller domain. Proceedings of the National Academy of Sciences. 1997 Jan 7;94(1):65-72.	158	BDD76118.1; NEB84090.1; MYR29835.1; GGQ26668.1; EFL01902.1; WP_037666099.1; WP_225644952.1; GGQ57695.1; WP_136235208.1; WP_079661396.1; AYC39766.1; GGP65872.1; WP_175461561.1; WP_228917981.1; WP_121748473.1; WP_226486013.1; WP_189912396.1; WP_215210903.1; GHE88647.1; ANJ10533.1; WP_097225961.1; WP_210899787.1; RSS88372.1; UAX52490.1; OWA25506.1; RSS21513.1; WP_086700333.1; WP_225629351.1; WP_2357…
FG-GAP_3	FG-GAP repeat domain. This repeat has been predicted to fold into a beta propeller structure. The FG-GAP repeats are found in the N terminus of integrin alpha chains, a region that has been shown to be important for ligand binding. A putative Ca2+ binding motif is found in some of the repeats. These repeats are found in multiple proteins from eukaryotes and bacteria and mediate diverse biological…	PF13517	Springer TA. Folding of the N-terminal, ligand-binding region of integrin α-subunits into a β-propeller domain. Proceedings of the National Academy of Sciences. 1997 Jan 7;94(1):65-72.	155	PVC78742.1; WP_051701312.1; WP_225644952.1; WP_121841269.1; WP_192864841.1; WP_087807661.1; WP_228917981.1; WP_189912396.1; GHE88647.1; WP_197002899.1; GGY26931.1; WP_055526076.1; WP_100661105.1; WP_217383963.1; BAU87521.1; OXM60338.1; WP_091307313.1; WP_225629351.1; RZD84657.1; WP_231398741.1; WP_128377386.1; WP_206796866.1; WP_097866154.1; PNE21362.1; WP_079141326.1; SEE20639.1; PJT45572.1; GHB…
Fungal_lectin	Fungal lectin domain. These fungal lectins, such as Aleuria aurantia lectin (AAL, Swiss:P18891), specifically recognise fucosylated glycans. AAL is a dimeric protein, with each monomer being organised into a six-bladed beta-propeller fold and a small antiparallel two-stranded beta-sheet. The beta-propeller fold is important in fucose recognition; five binding pockets are found between the propell…	PF07938	Wimmerova M, Mitchell E, Sanchez JF, Gautier C, Imberty A. Crystal structure of fungal lectin: six-bladed β-propeller fold and novel fucose recognition mode for Aleuria aurantia lectin. Journal of Biological Chemistry. 2003 Jul 18;278(29):27059-67.	154	WP_256910905.1; WP_194275332.1; NEB98590.1; WP_121841269.1; KPI12183.1; WP_256986482.1; SCD76513.1; WP_093780221.1; WP_158602957.1; WP_239112971.1; RST16528.1; SEE59245.1; WP_041836946.1; WP_055526076.1; WP_102641223.1; WP_212759745.1; WP_184801903.1; BAU87521.1; WP_141923628.1; GGV32088.1; WP_128377386.1; WP_189451883.1; OKJ08751.1; WP_030804306.1; WP_097866154.1; RPF21972.1; GGS08332.1; WP_1666…
UAL-Bulb-1	Bulb lectin-like domain. This domain is lectin domain and generally binds mannose.	n/a	Identified in this study.	122	RFS83690.1; SCE06379.1; WP_190094094.1; SBU97479.1; WP_256786048.1; KOV26570.1; WP_010276747.1; QBR04512.1; PVC78742.1; UNM14853.1; TRV72368.1; WP_137994065.1; TFE53072.1; WP_165969226.1; EFL19938.1; UUN26659.1; WP_030705424.1; WP_164389356.1; GHA55413.1; WP_206979691.1; WP_030853252.1; WP_241990010.1; GEC02849.1; WP_136234132.1; WP_145911297.1; WP_257134136.1; WP_188180001.1; WP_030340822.1; WP_…
Tachylectin	This family of lectins binds N-acetylglucosamine and N-acetylgalactosamine and may be involved in innate immunity. It has a five-bladed beta-propeller structure with five carbohydrate-binding sites, one per beta sheet.	PF14517	Beisel HG, Kawabata SI, Iwanaga S, Huber R, Bode W. Tachylectin-2: crystal structure of a specific GlcNAc/GalNAc-binding lectin involved in the innate immunity host defense of the Japanese horseshoe crab Tachypleus tridentatus. The EMBO journal. 1999 May 4;18(9):2313-22.	95	RJQ77393.1; WP_173132183.1; WP_258952372.1; WP_157904847.1; WP_120022023.1; CEL16334.1; ABP55554.1; GIM85847.1; PZG02764.1; WP_026189215.1; WP_026185813.1; WP_053739178.1; PFG46970.1; UJW29396.1; RLQ08257.1; SHF10651.1; WP_081685144.1; WP_019900863.1; WP_162834201.1; WP_134733508.1; WP_209666077.1; WP_018801308.1; WP_091307310.1; WP_244894455.1; WP_134664440.1; WP_237598285.1; WP_217310142.1; WP_…
Ricin_B_lectin	Ricin-type beta-trefoil lectin domain. This domain can be present in one or more copies and has been shown in some instance to bind simple sugars, such as galactose or lactose. The ricin B lectin domain is composed of three homologous subdomains of 40 amino acids (alpha, beta and gamma) and a linker peptide of around 15 residues (lambda). The most characteristic, though not completely conserved, …	PF00652	Hazes B. The (QxW) 3 domain: a flexible lectin scaffold. Protein Science. 1996 Aug;5(8):1490-501.	64	WP_232376849.1; WP_120021842.1; WP_185008702.1; WP_189808583.1; WP_051840876.1; CAH0238324.1; WP_164734057.1; WP_247756110.1; WP_255628160.1; WP_051809671.1; WP_190094093.1; QPK48541.1; GGM34459.1; KJL25230.1; WP_247756075.1; WP_157168504.1; WP_051787031.1; RJQ77398.1; WP_258025189.1; WP_051893874.1; WP_184911055.1; EQM75681.1; KZB84323.1; ALO11653.1; WP_052748718.1; OKA03286.1; WP_257902557.1; R…
UAL-Ricin-2	Ricin-type beta-trefoil lectin domain. This domain can be present in one or more copies and has been shown in some instance to bind simple sugars, such as galactose or lactose. The ricin B lectin domain is composed of three homologous subdomains of 40 amino acids (alpha, beta and gamma) and a linker peptide of around 15 residues (lambda). The most characteristic, though not completely conserved, …	n/a	Identified in this study.	44	RFS83690.1; WP_190094094.1; CAH0238324.1; WP_253843215.1; WP_165969226.1; EFL19938.1; KDN80638.1; WP_255628160.1; OEJ32951.1; QUF04593.1; WP_247756103.1; GGM34459.1; WP_051742982.1; WP_158993461.1; WP_159400937.1; GGR01960.1; WP_125596015.1; WP_189221936.1; WP_209615944.1; WP_256509313.1; WP_209522718.1; WP_074713577.1; BAU81346.1; WP_247014443.1; RZU51479.1; WP_157815665.1; RGD56437.1; QPK43816.…
RicinB_lectin_2	Ricin-type beta-trefoil lectin domain-like. This domain can be present in one or more copies and has been shown in some instance to bind simple sugars, such as galactose or lactose. The ricin B lectin domain is composed of three homologous subdomains of 40 amino acids (alpha, beta and gamma) and a linker peptide of around 15 residues (lambda). The most characteristic, though not completely conser…	PF14200	Hazes B. The (QxW) 3 domain: a flexible lectin scaffold. Protein Science. 1996 Aug;5(8):1490-501.	43	WP_253913775.1; WP_230210372.1; KPH99871.1; RAJ65982.1; WP_052663829.1; WP_232987259.1; WP_051809671.1; WP_078906665.1; WP_073935858.1; WP_136024313.1; WP_136234133.1; WP_215150260.1; WP_229230745.1; WP_153466964.1; GGR01960.1; TXJ74529.1; WP_053690730.1; WP_214958230.1; WP_194858848.1; WP_162150848.1; WP_188181697.1; WP_081859819.1; WP_178995365.1; RZU51414.1; RZU51479.1; WP_157815665.1; RGD5643…
Laminin_G_3	Concanavalin A-like lectin/glucanases domain. This domain is a carbohydrate binding domain.	PF13385	Sakka M, Kunitake E, Kimura T, Sakka K. Function of a laminin_G_3 module as a carbohydrate‐binding module in an arabinofuranosidase from Ruminiclostridium josui. FEBS letters. 2019 Jan;593(1):42-51.	41	SCK57403.1; AKA08941.1; GAO10499.1; GCB94213.1; WP_212996326.1; WP_197093393.1; WP_053803573.1; WP_206506705.1; WP_186316154.1; WP_051366955.1; WP_185107622.1; WP_189176655.1; WP_201762063.1; WP_026247402.1; WP_225257879.1; WP_185053161.1; WP_235092421.1; WP_165479669.1; MYT18553.1; QEV51369.1; GCD33151.1; WP_185100610.1; WP_250050317.1; AWN30666.1; WP_246159069.1; GFE26500.1; MBA2806985.1; WP_16…
AbfB	Alpha-L-arabinofuranosidase B domain. This domain is lectin domain. L-Arabinose is a constituent of plant-cell-wall poly-saccharides. It is found in a polymeric form in L-arabinan, in which the backbone is formed by 1,5-a- linked l-arabinose residues that can be branched via 1,2-a- and 1,3-a-linked l-arabinofuranose side chains. AbfB hydrolyses 1,5-a, 1,3-a and 1,2-a linkages in both oligosacchar…	PF05270	Gielkens M, González-Candelas L, Sánchez-Torres P, van de Vondervoort P, de Graaff L, Visser J, Ramón D. The abfB gene encoding the major α-L-arabinofuranosidase of Aspergillus nidulans: nucleotide sequence, regulation and construction of a disrupted strain. Microbiology. 1999 Mar;145(3):735-41.	23	WP_052663829.1; WP_052748718.1; WP_247756075.1; WP_185008702.1; CAH0238324.1; WP_247756103.1; EQM75681.1; WP_256509313.1; WP_164734057.1; WP_081859819.1; WP_247756110.1; KJL25230.1; WP_136024313.1; WP_247764647.1; WP_136053501.1; WP_252482005.1; SHG23152.1; WP_185008115.1; WP_252482055.1; WP_143342510.1; WP_158103360.1; WP_185008113.1; WP_247764645.1
DUF346	DUF346 repeat domain. This repeat is found as seven tandem copies in carbohydrate-binding proteins, including Fucose-binding Lectin from Photorhabdus laumondii (Swiss:Q7N8J0) and similar fungal and bacterial proteins. It is composed of beta-strands and forms a seven-bladed beta-propeller structure.	PF03984	Kumar A, Sýkorová P, Demo G, Dobeš P, Hyršl P, Wimmerová M. A novel fucose-binding lectin from Photorhabdus luminescens (PLL) with an unusual heptabladed β-propeller tetrameric structure. Journal of Biological Chemistry. 2016 Nov 25;291(48):25032-49.	10	WP_256509315.1; WP_086783187.1; REH35753.1; WP_256509380.1; WP_252481675.1; PNE16943.1; WP_252482018.1; AUI59609.1; WP_252482181.1; WP_206790033.1
UAL-Ricin-1	Ricin-type beta-trefoil lectin domain. This domain can be present in one or more copies and has been shown in some instance to bind simple sugars, such as galactose or lactose. The ricin B lectin domain is composed of three homologous subdomains of 40 amino acids (alpha, beta and gamma) and a linker peptide of around 15 residues (lambda). The most characteristic, though not completely conserved, …	n/a	Identified in this study.	9	KDN80638.1; WP_053739178.1; WP_189808583.1; AZQ71116.1; QPK43816.1; OXM61783.1; ALO06367.1; SCG52153.1; RSM41400.1
LGFP	LGFP repeat domain. This 54 amino acid repeat is found in many hypothetical proteins. Several hypothetical proteins from C.glutamicum and C.efficiens along with PS1 protein contain this repeat region. The N-terminus region of PS1 contains an esterase domain which transfers corynomycolic acid. The C-terminus region consists of 4 tandem LGFP repeats. It is hypothesised that the PS1 proteins in Cory…	PF08310	Adindla S, Inampudi KK, Guruprasad K, Guruprasad L. Identification and analysis of novel tandem repeats in the cell surface proteins of archaeal and bacterial genomes using computational tools. Comparative and functional genomics. 2004 Feb;5(1):2-16.	9	WP_191244293.1; OXM71905.1; SFK44244.1; TDX85869.1; MBB2940183.1; WP_246076397.1; WP_216214396.1; WP_166677871.1; WP_236796570.1
UAL-Con-1	Concanavalin-like domain. Carbohydrate binding domain.	n/a	Identified in this study.	6	GID78339.1; WP_249998460.1; GIM83540.1; WP_250036465.1; TQL36034.1; WP_221379216.1
DUF4214	DUF4214 domain.	PF13946	Identified in this study.	5	WP_158281017.1; WP_208197457.1; WP_243883233.1; WP_013116494.1; ADG74160.1
Tectonin	Tectonin domain adopts a 6 bladed beta propeller structure, and is involved in lectin-carbohydrate interactions.	PF19193	Sommer R, Makshakova ON, Wohlschlager T, Hutin S, Marsh M, Titz A, Künzler M, Varrot A. Crystal structures of fungal tectonin in complex with O-methylated glycans suggest key role in innate immune defense. Structure. 2018 Mar 6;26(3):391-402.	4	WP_051829607.1; WP_159398736.1; WP_078653549.1; WP_053112054.1
F5_F8_type_C	F5_F8_type_C domain. This domain is also known as the discoidin (DS) domain family and might be implicated in cell‐adhesion or developmental processes.	PF00754	Baumgartner S, Hofmann K, Bucher P, Chiquet‐Ehrismann R. The discoidin domain family revisited: new members from prokaryotes and a homology‐based fold prediction. Protein Science. 1998 Jul;7(7):1626-31.	4	WP_184860385.1; WP_258947111.1; EWM12976.1; WP_225259060.1
GDPD	Glycerophosphoryl diester phosphodiesterase domain. This family appears to have weak but not significant matches to mammalian phospholipase C Pfam:PF00388, which suggests that this family may adopt a TIM barrel fold.	PF03009	Kim HE, Farrand SK. Characterization of the acc operon from the nopaline-type Ti plasmid pTiC58, which encodes utilization of agrocinopines A and B and susceptibility to agrocin 84. Journal of Bacteriology. 1997 Dec;179(23):7559-72.	4	WP_161299422.1; MYT18553.1; GCD33151.1; SCK57403.1
B-lectin	Bulb lectin domain. This domain is lectin domain and generally binds mannose.	PF01453	Wright CS, Hester G. The 2.0 Å structure of a cross-linked complex between snowdrop lectin and a branched mannopentaose: evidence for two unique binding modes. Structure. 1996 Nov 15;4(11):1339-52.	2	WP_165969226.1; WP_144127657.1
UAL-Bprop-2	Beta-propeller repeat domain.	n/a	Identified in this study.	1	WP_225257880.1
IG_SynaptojaninC	Immunoglobulin-like domain.	n/a	Identified in this study.	1	WP_170301424.1
TPR_10	Tetratricopeptide repeat	PF13374	Cortés-Avalos D, Martínez-Pérez N, Ortiz-Moncada MA, Juárez-González A, Baños-Vargas AA, Estrada-de Los Santos P, Pérez-Rueda E, Ibarra JA. An update of the unceasingly growing and diverse AraC/XylS family of transcriptional activators. FEMS Microbiology Reviews. 2021 Sep;45(5):fuab020.	1	SEB57630.1
