## Supplementary material for "Umbrella toxin particles produced by Streptomyces block mycelial growth of competing species": Table S7

### Sheet: Sheet1
Table S7. Strains, plasmids and primers used in this study.
Strains, plasmids and primers used in this study
	Strains
Bacterial species and strains	Genotype	Purpose	Source
Streptomyces coelicolor A3(2)	Wild-type (Sc-WT)	Parental strain for mutant construction, Umb particles production and growth competition assay	ARS Culture Collection, NRRL No. B-3062
S. coelicolor umbA1-8×His	SCP1.199c-8×His	Umb1 particle purification	This study
S. coelicolor umbC1-VSV-G	SCP1.201-VSV-G	Immunoprecipitation	This study
S. coelicolor umbC2-VSV-G	SCO6198-VSV-G	Immunoprecipitation	This study
S. coelicolor umbC3-VSV-G	SCO6593-VSV-G	Immunoprecipitation	This study
S. coelicolor umbA1-VSV-G	SCP1.199c-VSV-G	Immunoprecipitation	This study
S. coelicolor ∆umbC1,D1	∆SCP1.201, 202	Supernatant toxicity assay and growth competition assay	This study
S. coelicolor ∆umbC2	∆SCO6198	Supernatant toxicity assay and growth competition assay	This study
S. coelicolor ∆umbC3,D3	∆SCO6592, 6593	Supernatant toxicity assay and growth competition assay	This study
S. coelicolor ∆umb	∆SCP1.201, 202 ∆SCO617, 6198 ∆SCO6592, 6593	Umb target screening and growth competition assay	This study
Streptomyces griseus	Wild-type (Sg-WT)	Umb target screening and supernatant toxicity assay	ARS Culture Collection, NRRL No. B-2682
Streptomyces anulatus	Wild-type (Sa-WT)	Parental strain for gene cloning	ARS Culture Collection, NRRL No. B-2000
S. griseusR	pSET152, ApraR	Growth competition assay	This study
Escherichia coli DH5α	huA2 lac(del)U169 phoA glnV44 Φ80' lacZ(del)M15 gyrA96 recA1 relA1 endA1 thi-1 hsdR17	General cloning	Thermo Fisher Scientific, Cat#18258012
E. coli ET12567(pUZ8002)	F- dam13::Tn9 dcm6 hsdM hsdR recF143:: Tn10 galK2 galT22 ara-14 lacY1 xyl-5 leuB6 thi-1 tonA31 rpsL hisG4 tsx-78 mtl-1 glnV44, KanR,CamR	Genetic manipulation of Streptomyces species	Sangon Biotech, Cat#S0052
E. coli Rosetta (DE3)	F- ompT hsdSB(rB- mB-) gal dcm (DE3) pRARE (CamR)	Heterologous protein expression	EMD Millipore, Cat#69450
E. coli DH5α + Sc_umbC1tox + Sc_umbD1	pSCrhaB2::SCP1.201(codon optimizion, Ec), pPSV39-CV::SCP1.202(Ec)	UmbC1 deaminase domain toxicity test and mutational profile analysis	This study
E. coli DH5α + Sa_umbCtox + Sa_umbD	pET-22b(+)::3×FLAG-gcm10010342_67600, pSCrhaB2::gcm10010342_67590	Test the toxicity of UmbC 4TM domain from S. anulatus	This study
E. coli MG1655 ∆ung + dddA + dddAI	∆ung, pSCrhaB2::dddA, pPSV39-CV::dddAI	UmbC1 deaminase domain toxicity test and mutational profile analysis	PMID: 32641830
E. coli DH5α + Sc_umbC3tox + Sc_umbD3	pET-29b(+)::3×FLAG-SCO6593, pSCrhaB2::SCO6592	UmbC3 lipid II phosphatase domain toxicity test	This study
E. coli MG1655 ∆ung + Sc_umbC1tox + Sc_umbD1	∆ung, pSCrhaB2::SCP1.201(Ec), pPSV39-CV::SCP1.202(Ec)	UmbC1 deaminase domain toxicity test and mutational profile analysis	This study
Staphylococcus aureus RN4220	Wild-type	Parental strain for toxin toxicity test	PMID: 6226876
S. aureus RN4220 + Sc_umbC1tox	pEPSA5::3×FLAG-SCP1.201	UmbC1 deaminase domain toxicity test	This study
S. aureus RN4220 + Sa_umbCtox	pEPSA5::3×FLAG-gcm10010342_67600	Test the toxicity of UmbC 4TM domain from S. anulatus	This study
S. aureus RN4220 + Sc_umbC3tox	pEPSA5::3×FLAG-SCO6593	UmbC3 lipid II phosphatase domain toxicity test	This study
	Plasmids
Plasmids	Purpose	Reference/Source
pKGLP2	Suicide vector, allelic exchange in Streptomyces	PMID: 21685164
pKGLP2a	Replacement of hyg with aac(3)-IV in pKGLP2 for genetic manipulation of Streptomyces	This study
pKCLP2a::Sc_umbA1-8×His	For insertion of 8×His tag at C-terminus of umbA1 in native chromosomal locus of S.coelicolor A3(2)	This study
pKCLP2a::Sc_umbA1-VSV-G	For insertion of VSV-G tag at C-terminus of umbA1 in native chromosomal locus of S.coelicolor A3(2)	This study
pKCLP2a::Sc_umbC1-VSV-G	For insertion of VSV-G tag at C-terminus of umbC1 in native chromosomal locus of S.coelicolor A3(2)	This study
pKCLP2a::Sc_umbC2-VSV-G	For insertion of VSV-G tag at C-terminus of umbC2 in native chromosomal locus of S.coelicolor A3(2)	This study
pKCLP2a::Sc_umbC3-VSV-G	For insertion of VSV-G tag at C-terminus of umbC3 in native chromosomal locus of S.coelicolor A3(2)	This study
pKCLP2::∆Sc_umbC1,D1	Deletion of umbC1,D2 in S.coelicolor A3(2)	This study
pKCLP2::∆Sc_umbC2	Deletion of umbC2 in S.coelicolor A3(2)	This study
pKCLP2::∆Sc_umbC2,B2	Deletion of umbB2,C2 in S.coelicolor A3(2)	This study
pKCLP2::∆Sc_umbC3,D3	Deletion of umbB3,D3 in S.coelicolor A3(2)	This study
pSET152	Introduce of apramycin resistance to Streptomyces strains	PMID:1628843
pPSV39-CV	For inducible expression of proteins in E. coli	PMID: 23954347
pPSV39-CV::dddAI	For inducible expression of DddAI in E. coli	PMID: 32641830
pPSV39-CV::Sc_umbD1	For inducible expression of cognate immunity protein UmbD1 to S. coelicolor UmbC1 in E. coli	This study
pSCrhaB2	For inducible expression of proteins in E. coli	PMID: 15925406
pSCrhaB2-V::dddA	For inducible expression of DddA in E. coli	PMID: 32641830
pSCrhaB2::Sc_umbC1tox	For inducible expression of S. coelicolor UmbC1 deaminase toxin domain in E. coli	This study
pSCrhaB2::Sa_umbD	For inducible expression of cognate immunity protein UmbD to S. anulatus UmbC in E. coli	This study
pSCrhaB2::Sc_umbD3	For inducible expression of cognate immunity protein UmbD3 to S. coelicolor UmbC3 in E. coli	This study
pET-29b(+)::3×FLAG-Sa_umbCtox	For inducible expression of S. anulatus UmbC 4TM toxin domain in E. coli	This study
pET-22b(+)::3×FLAG-Sc_umbC3tox	For inducible expression of S. coelicolor UmbC3 lipid II phosphatase toxin domain in E. coli	This study
pEPSA5	For inducible expression of proteins in S. aureus	PMID: 11952893
pEPSA5::3×FLAG-Sc_umbC1tox	For inducible expression of S. coelicolor UmbC1 deaminase toxin domain in S. aureus	This study
pEPSA5::3×FLAG-Sa_umbCtox	For inducible expression of S. anulatus UmbC 4TM toxin domain in S. aureus	This study
pEPSA5::3xFLAG-Sc_umbC3tox	For inducible expression of S. coelicolor UmbC3 lipid II phosphatase toxin domain in S. aureus	This study
pET-22b(+)::Sc_umbA1(T)-6×His	For inducible expression of S. coelicolor UmbA1 trypsin domain with C-terminal 6×His tag in E. coli	This study
pET-22b(+)::Sc_umbA1(T)-VSV-G	For inducible expression of S. coelicolor UmbA1 trypsin domain with C-terminal VSV-G tag in E. coli	This study
pET-22b(+)::Sc_umbA5(T)-6×His	For inducible expression of S. coelicolor UmbA5 trypsin domain with C-terminal 6×His tag in E. coli	This study
pET-22b(+)::Sc_umbA5(T)-VSV-G	For inducible expression of S. coelicolor UmbA5 trypsin domain with C-terminal VSV-G tag in E. coli	This study
pET-22b(+)::Sc_umbA5(T)R176E-VSV-G	For inducible expression of S. coelicolor UmbA1(T)R176E with C-terminal VSV-G tag in E. coli	This study
pET-22b(+)::Sc_umbB1-6×His	For inducible expression of S. coelicolor UmbB1 with C-terminal 6×His tag in E. coli	This study
pET-22b(+)::Sc_umbB1-VSV-G	For inducible expression of S. coelicolor UmbB1 with C-terminal VSV-G tag in E. coli	This study
pET-22b(+)::Sc_umbB1E48R-6×His	For inducible expression of S. coelicolor UmbB1E48R with C-terminal 6×His tag in E. coli	This study
pET-22b(+)::Sc_umbB2-6×His	For inducible expression of S. coelicolor UmbB2 with C-terminal 6×His tag in E. coli	This study
pET-22b(+)::Sc_umbB2-VSV-G	For inducible expression of S. coelicolor UmbB2 with C-terminal VSV-G tag in E. coli	This study
pET-22b(+)::Sc_umbB3-6×His	For inducible expression of S. coelicolor UmbB3 with C-terminal 6×His tag in E. coli	This study
pET-22b(+)::Sc_umbB3-VSV-G	For inducible expression of S. coelicolor UmbB3 with C-terminal VSV-G tag in E. coli	This study
pET-22b(+)::Ap_umbB-VSV-G	For inducible expression of Actinoplanes philippinensis UmbB with C-terminal VSV-G tag in E. coli	This study
pET-28b(+)::Sc_umbC1(ring)-VSV-G	For inducible expression of S. coelicolor UmbC1(ring) with C-terminal VSV-G tag in E. coli	This study
pET-28b(+)::6×His-Sc_umbC1(ring)	For inducible expression of S. coelicolor UmbC1(ring) with N-terminal 6×His tag in E. coli	This study
pET-28b(+)::Sc_umbC1_ALF1-VSV-G	For inducible expression of S. coelicolor UmbC1 ALF1 with C-terminal VSV-G tag in E. coli	This study
pET-28b(+)::Sc_umbC1_ALF2-VSV-G	For inducible expression of S. coelicolor UmbC1 ALF2 with C-terminal VSV-G tag in E. coli	This study
pET-28b(+)::Sc_umbC1_ALF2-4-VSV-G	For inducible expression of S. coelicolor UmbC1 ALF2-4 with C-terminal VSV-G tag in E. coli	This study
	Primers
DNA oligos	Sequence (5'-3')	Purpose	Corresponding recombinant plasmid	Source
pKCLP2-F	AGTTCCTATTCATGCGAAGAATGCGATG	For replacement of hyg with aac(3)IV in pKGLP2 by Gibson Assembly	pKGLP2a	This study
pKCLP2-R	GACATTGCACTCCACCGCTGATG	For replacement of hyg with aac(3)IV in pKGLP2 by Gibson Assembly	pKGLP2a	This study
aa(3)IV-F	CAGCGGTGGAGTGCAATGTCTCATGTGCAGCTCCATCAGCAAAAG	For replacement of hyg with aac(3)IV in pKGLP2 by Gibson Assembly	pKGLP2a	This study
aa(3)IV-R	TCTTCGCATGAATAGGAACTTCAGCCAATCGACTGGCGAGCGGCA	For replacement of hyg with aac(3)IV in pKGLP2 by Gibson Assembly	pKGLP2a	This study
umbA1-H_5'_F	GCAGGTCGACTCTAGAGGATATCGACGGCGCCCGCCGCTATCTCGG	For insertion of 8×His tag at C-terminus of umbA1 in native chromosomal locus of S.coelicolor A3(2) by Gibson Assembly into XbaI and EcoRI linearized pKGLP2a	pKCLP2a::Sc_umbA1-8×His	This study
umbA1-H_5' _R	GGCTCGCACCACCACCACCACCACCACCACTAGGCAGCCCTACACACACCTAGCG	For insertion of 8×His tag at C-terminus of umbA1 in native chromosomal locus of S.coelicolor A3(2) by Gibson Assembly into XbaI and EcoRI linearized pKGLP2a	pKCLP2a::Sc_umbA1-8×His	This study
umbA1-H_3'_F	GTGGTGGTGGTGGTGGTGGTGGTGCGAGCCCGACGCGGGGCGCATGGCGATGCC	For insertion of 8×His tag at C-terminus of umbA1 in native chromosomal locus of S.coelicolor A3(2) by Gibson Assembly into XbaI and EcoRI linearized pKGLP2a	pKCLP2a::Sc_umbA1-8×His	This study
umbA1-H_3'_R	GATATCGCGCGCGGCCGCGGTACGGCATCTGGACATCAGCCGACC	For insertion of 8×His tag at C-terminus of umbA1 in native chromosomal locus of S.coelicolor A3(2) by Gibson Assembly into XbaI and EcoRI linearized pKGLP2a	pKCLP2a::Sc_umbA1-8×His	This study
umbA1-V_5'_F	GCAGGTCGACTCTAGAGGATATCGACGGCGCCCGCCGCTATCTCGG	For insertion of VSV-G tag at C-terminus of umbA1 in native chromosomal locus of S.coelicolor A3(2) by Gibson Assembly into XbaI and EcoRI linearized pKGLP2a	pKCLP2a::Sc_umbA1-VSV-G	This study
umbA1-V_5' _R	TATACAGATATTGAAATGAATAGATTAGGAAAATAGGCAGCCCTACACACACCTAGCG	For insertion of VSV-G tag at C-terminus of umbA1 in native chromosomal locus of S.coelicolor A3(2) by Gibson Assembly into XbaI and EcoRI linearized pKGLP2a	pKCLP2a::Sc_umbA1-VSV-G	This study
umbA1-V_3'_F	TTTTCCTAATCTATTCATTTCAATATCTGTATACGACGCGGGGCGCATGGCGATGCC	For insertion of VSV-G tag at C-terminus of umbA1 in native chromosomal locus of S.coelicolor A3(2) by Gibson Assembly into XbaI and EcoRI linearized pKGLP2a	pKCLP2a::Sc_umbA1-VSV-G	This study
umbA1-V_3'_R	GATATCGCGCGCGGCCGCGGTACGGCATCTGGACATCAGCCGACC	For insertion of VSV-G tag at C-terminus of umbA1 in native chromosomal locus of S.coelicolor A3(2) by Gibson Assembly into XbaI and EcoRI linearized pKGLP2a	pKCLP2a::Sc_umbA1-VSV-G	This study
umbC1-V_5'_F	GCAGGTCGACTCTAGAGGATATCGAGGCCTTCCACACCACCGGCCAG	For insertion of VSV-G tag at C-terminus of umbC1 in native chromosomal locus of S.coelicolor A3(2) by Gibson Assembly into XbaI and EcoRI linearized pKGLP2a	pKCLP2a::Sc_umbC1-VSV-G	This study
umbC1-V_5' _R	TTTTCCTAATCTATTCATTTCAATATCTGTATACCTCTTAGCCGTACCCTTCAACTCC	For insertion of VSV-G tag at C-terminus of umbC1 in native chromosomal locus of S.coelicolor A3(2) by Gibson Assembly into XbaI and EcoRI linearized pKGLP2a	pKCLP2a::Sc_umbC1-VSV-G	This study
umbC1-V_3'_F	TATACAGATATTGAAATGAATAGATTAGGAAAATGAGAGACGGAATGACCGTTCTGGG	For insertion of VSV-G tag at C-terminus of umbC1 in native chromosomal locus of S.coelicolor A3(2) by Gibson Assembly into XbaI and EcoRI linearized pKGLP2a	pKCLP2a::Sc_umbC1-VSV-G	This study
umbC1-V_3'_R	GATATCGCGCGCGGCCGCGGGACAGCGCCGAGGCCCTCGACAAACTGG	For insertion of VSV-G tag at C-terminus of umbC1 in native chromosomal locus of S.coelicolor A3(2) by Gibson Assembly into XbaI and EcoRI linearized pKGLP2a	pKCLP2a::Sc_umbC1-VSV-G	This study
umbC2-V_5'_F	GCAGGTCGACTCTAGAGGATAACCGGGCCCAGTCGTTGGCGAACAC	For insertion of VSV-G tag at C-terminus of umbC2 in native chromosomal locus of S.coelicolor A3(2) by Gibson Assembly into XbaI and EcoRI linearized pKGLP2a	pKCLP2a::Sc_umbC2-VSV-G	This study
umbC2-V_5' _R	TTTTCCTAATCTATTCATTTCAATATCTGTATAGAAGATGGAGTTCCAGCCGTCGGAG	For insertion of VSV-G tag at C-terminus of umbC2 in native chromosomal locus of S.coelicolor A3(2) by Gibson Assembly into XbaI and EcoRI linearized pKGLP2a	pKCLP2a::Sc_umbC2-VSV-G	This study
umbC2-V_3'_F	TATACAGATATTGAAATGAATAGATTAGGAAAATAGGCAGCCGGAACACTTTTCTCC	For insertion of VSV-G tag at C-terminus of umbC2 in native chromosomal locus of S.coelicolor A3(2) by Gibson Assembly into XbaI and EcoRI linearized pKGLP2a	pKCLP2a::Sc_umbC2-VSV-G	This study
umbC2-V_3'_R	GATATCGCGCGCGGCCGCGGGGTGCTCACCGCACGCGGCGCGGTG	For insertion of VSV-G tag at C-terminus of umbC2 in native chromosomal locus of S.coelicolor A3(2) by Gibson Assembly into XbaI and EcoRI linearized pKGLP2a	pKCLP2a::Sc_umbC2-VSV-G	This study
umbC3-V_5'_F	GCAGGTCGACTCTAGAGGATGACGACGAGGTCGGTGTAGCCGTCC	For insertion of VSV-G tag at C-terminus of umbC3 in native chromosomal locus of S.coelicolor A3(2) by Gibson Assembly into XbaI and EcoRI linearized pKGLP2a	pKCLP2a::Sc_umbC3-VSV-G	This study
umbC3-V_5' _R	TATACAGATATTGAAATGAATAGATTAGGAAAACCGTGACGCGCAAGAGGGCAGGTGG	For insertion of VSV-G tag at C-terminus of umbC3 in native chromosomal locus of S.coelicolor A3(2) by Gibson Assembly into XbaI and EcoRI linearized pKGLP2a	pKCLP2a::Sc_umbC3-VSV-G	This study
umbC3-V_3'_F	TTTTCCTAATCTATTCATTTCAATATCTGTATAACCCAGCGTAACGTCGAACTCGATC	For insertion of VSV-G tag at C-terminus of umbC3 in native chromosomal locus of S.coelicolor A3(2) by Gibson Assembly into XbaI and EcoRI linearized pKGLP2a	pKCLP2a::Sc_umbC3-VSV-G	This study
umbC3-V_3'_R	GATATCGCGCGCGGCCGCGGGACCACGCGGAGAAGGCGGCCGACG	For insertion of VSV-G tag at C-terminus of umbC3 in native chromosomal locus of S.coelicolor A3(2) by Gibson Assembly into XbaI and EcoRI linearized pKGLP2a	pKCLP2a::Sc_umbC3-VSV-G	This study
umbC1,D1_5'_F	GCAGGTCGACTCTAGAGGATGCACCCATTCATCCTTGGTTCGTCC	For deletion of umbC1,D1 by Gibson Assembly into XbaI and EcoRI linearized pKGLP2a	pKCLP2::∆Sc_umbC1,D1	This study
umbC1,D1_5'_R	CAGCAGTCCTGACAGCATGCCCGCAG	For deletion of umbC1,D1 by Gibson Assembly into XbaI and EcoRI linearized pKGLP2a	pKCLP2::∆Sc_umbC1,D1	This study
umbC1,D1_3'_F	GCATGCTGTCAGGACTGCTGCTTGATCAATCGGTCTAGAACAGTACG	For deletion of umbC1,D1 by Gibson Assembly into XbaI and EcoRI linearized pKGLP2a	pKCLP2::∆Sc_umbC1,D1	This study
umbC1,D1_3'_R	GATATCGCGCGCGGCCGCGGCTGCCCGTGCGCTTCACGCAGCGGGTG	For deletion of umbC1,D1 by Gibson Assembly into XbaI and EcoRI linearized pKGLP2a	pKCLP2::∆Sc_umbC1,D1	This study
umbC2_5'_F	GCAGGTCGACTCTAGAGGATGGTGGAGGTGATGAAGCGGGTGGTCG	For deletion of umbC2 by Gibson Assembly into XbaI and EcoRI linearized pKGLP2a	pKCLP2::∆Sc_umbC2	This study
umbC2_5'_R	GTAAGTGGTGTCCATGAAATCCCCTC	For deletion of umbC2 by Gibson Assembly into XbaI and EcoRI linearized pKGLP2a	pKCLP2::∆Sc_umbC2	This study
umbC2_3'_F	ATTTCATGGACACCACTTACAACTCCATCTTCTAGGCAGCCGGAAC	For deletion of umbC2 by Gibson Assembly into XbaI and EcoRI linearized pKGLP2a	pKCLP2::∆Sc_umbC2	This study
umbC2_3'_R	GATATCGCGCGCGGCCGCGGGTTGACGGCGGTGAGGGTGGACCCGA	For deletion of umbC2 by Gibson Assembly into XbaI and EcoRI linearized pKGLP2a	pKCLP2::∆Sc_umbC2	This study
umbB2,C2_5'_F	GCAGGTCGACTCTAGAGGATGTGACCGCACCCGCGCCCCAGCCGTC	For deletion of umbB2,C2 by Gibson Assembly into XbaI and EcoRI linearized pKGLP2a	pKCLP2::∆Sc_umbC2,B2	This study
umbB2,C2_5'_R	CTGCTGGAGATCAGGACGTCCAAGTAG	For deletion of umbB2,C2 by Gibson Assembly into XbaI and EcoRI linearized pKGLP2a	pKCLP2::∆Sc_umbC2,B2	This study
umbB2,C2_3'_F	GACGTCCTGATCTCCAGCAGAACTCCATCTTCTAGGCAGCCGGAAC	For deletion of umbB2,C2 by Gibson Assembly into XbaI and EcoRI linearized pKGLP2a	pKCLP2::∆Sc_umbC2,B2	This study
umbB2,C2_3'_R	GATATCGCGCGCGGCCGCGGTGTTGACGGCGGTGAGGGTGGACCCG	For deletion of umbB2,C2 by Gibson Assembly into XbaI and EcoRI linearized pKGLP2a	pKCLP2::∆Sc_umbC2,B2	This study
umbC3,D3_5'_F	GCAGGTCGACTCTAGAGGATCCTCGGCCGCACCGGGGACGTTCGAG	For deletion of umbC3,D3 by Gibson Assembly into XbaI and EcoRI linearized pKGLP2a	pKCLP2::∆Sc_umbC3,D3	This study
umbC3,D3_5'_R	AACAAGACGAGCTGAGTGGCCTCGC	For deletion of umbC3,D3 by Gibson Assembly into XbaI and EcoRI linearized pKGLP2a	pKCLP2::∆Sc_umbC3,D3	This study
umbC3,D3_3'_F	GCCACTCAGCTCGTCTTGTTGAAGACCCCCAGAGGCACCGCGGTAC	For deletion of umbC3,D3 by Gibson Assembly into XbaI and EcoRI linearized pKGLP2a	pKCLP2::∆Sc_umbC3,D3	This study
umbC3,D3_3'_R	GATATCGCGCGCGGCCGCGGGTCCTCGTGCCCTGCCCGGCGGTGGC	For deletion of umbC3,D3 by Gibson Assembly into XbaI and EcoRI linearized pKGLP2a	pKCLP2::∆Sc_umbC3,D3	This study
pPSV39_umbD1_F	AATTTCAGAATTCGAGCTCACGGGAGGAAAGATGACTGTACTGGGATCC	For cloning of codon-optimized cognate immunity UmbD1 from S. coelicolor by Gibson Assembly into SacI and XbaI linearized pPSV39-CV for inducible expression	pPSV39-CV::Sc_umbD1	This study
pPSV39_umbD1_R	TTCATTTCAATATCTGTATATCTAGACTAAACGCTCTGATCCAAC	For cloning of codon-optimized cognate immunity UmbD1 from S. coelicolor by Gibson Assembly into SacI and XbaI linearized pPSV39-CV for inducible expression	pPSV39-CV::Sc_umbD1	This study
Sc_umbD1 gBlock	ATGACTGTACTGGGATCCACGCACGCAGGCGAGATTTACGCGCGCACAAAGGAGGAAGTAGACAGTCTGATCGACCATATCATGTCAGATCTGATTCAGGCAGGTGAGACCCCCGACGGATTTGAAATCATTCCTGAACGCGCCGTTTTAAGTGTTGTTGAGGGGAAGTATCCTGAAGAAACCGATGAACGTTGGCCATCCAACTACTTGTACATCAGCTTGAATACGACAGAGGGTTATGGGGCCTTGAAATGGTGGACTTCTGTCGTCTCGGACGGAGCCCGTGAGGACGATGTAAGTCGTTTCGTCTGGACTTCTGGTAATCAGAATCCCCCTTCCTCTGACCCACGTCTGATTGCCGATCCGGGAACGCCTTCCTATTACCCGCGTCAGGCAGCG…	Synthesis of codon optimized (E. coli) umbD1 gene	pPSV39-CV::Sc_umbD1	This study
pSCrhaB_umbC1tox_F	TGAAATTCAGCAGGATCACATATGAACGACAACCCTTGTCCTG	For cloning of codon-optimized UmbC1 deaminase domain from S. coelicolor by Gibson Assembly into NdeI and XbaI linearized pSCrhaB2 for inducible expression	pSCrhaB2::Sc_umbC1tox	This study
pSCrhaB_umbC1tox_R	TGCATGCCTGCAGGTCGACTCTAGATCAACGCTTCGCTGTGCC	For cloning of codon-optimized UmbC1 deaminase domain from S. coelicolor by Gibson Assembly into NdeI and XbaI linearized pSCrhaB2 for inducible expression	pSCrhaB2::Sc_umbC1tox	This study
Sc_umbC1 gBlock	AACGACAACCCTTGTCCTGATTGGGTTAGTAAAGCATGGAAGAAACTTCCCAAACGTAAGAGCGGAGATCCGACCTCAGGGTACGTCTTTGAAGCAGACGGAACCCTTGTCTGGGACTCTGTATTGACCAGCGGGCGCAGCCCGTTATCTGAAGACATTTCTGCATTCTTAAAAGGCAGCCCTGATTTCCCGAACTTCCCCGGATACGCCGATGTGGCACACCACGCCGAAGCCAAAATTGCCTGGGAAATGCGTACTAAGATGGGCAAAGGTAAAAAGTTGCATATTGTAATTAATACCAACTACGTCTGCCCGAAAGTGAGCTCCCCGAACTCGATGGGCTGTAAGCAGGCTGTGCCTGCGATCTTATATGAGGATCAGACATTGTACGTCCATTAT…	Synthesis of codon optimized (E. coli) umbC1 deaminase domain	pSCrhaB2::Sc_umbC1tox	This study
pSCrhaB2_Sa_umbD # 1	TGAAATTCAGCAGGATCACATATGATGAAATACCTGCTGCCGAC	For cloning of cognate immunity UmbD from S. anulatus by Gibson Assembly into NdeI and XbaI linearized pSCrhaB2 for inducible expression	pSCrhaB2::Sa_umbD	This study
pSCrhaB2_Sa_umbD # 2	CCGCCTGCATGGCCATCGCCGGCTGGGC	For cloning of cognate immunity UmbD from S. anulatus by Gibson Assembly into NdeI and XbaI linearized pSCrhaB2 for inducible expression	pSCrhaB2::Sa_umbD	This study
pSCrhaB2_Sa_umbD # 3	GGCGATGGCCATGCAGGCGGAGACTTTG	For cloning of cognate immunity UmbD from S. anulatus by Gibson Assembly into NdeI and XbaI linearized pSCrhaB2 for inducible expression	pSCrhaB2::Sa_umbD	This study
pSCrhaB2_Sa_umbD # 4	CCTGCAGGTCGACTCTAGCTCTAGACTACAGCAGCAGGAACAC	For cloning of cognate immunity UmbD from S. anulatus by Gibson Assembly into NdeI and XbaI linearized pSCrhaB2 for inducible expression	pSCrhaB2::Sa_umbD	This study
pSCrhaB2_Sc_umbD3 # 1	TGAAATTCAGCAGGATCACATATGATGAAACTGACAACACATCATCTACG	For cloning of cognate immunity UmbD3 from S. coelicolor by Gibson Assembly into NdeI and XbaI linearized pSCrhaB2 for inducible expression	pSCrhaB2::Sc_umbD3	This study
pSCrhaB2_Sc_umbD3 # 2	ACCCCGAGCAGCTGCTACTCTGGTCGCAAC	For cloning of cognate immunity UmbD3 from S. coelicolor by Gibson Assembly into NdeI and XbaI linearized pSCrhaB2 for inducible expression	pSCrhaB2::Sc_umbD3	This study
pSCrhaB2_Sc_umbD3 # 3	GAGTAGCAGCTGCTCGGGGTCGGTCGAC	For cloning of cognate immunity UmbD3 from S. coelicolor by Gibson Assembly into NdeI and XbaI linearized pSCrhaB2 for inducible expression	pSCrhaB2::Sc_umbD3	This study
pSCrhaB2_Sc_umbD3 # 4	CCTGCAGGTCGACTCTAGCTCTAGATCAGCTCGTCTTGTTGAGCTTTTGC	For cloning of cognate immunity UmbD3 from S. coelicolor by Gibson Assembly into NdeI and XbaI linearized pSCrhaB2 for inducible expression	pSCrhaB2::Sc_umbD3	This study
29b_3×FLAG-Sa_umbCtox # 1	CTTTAAGAAGGAGATATACATATGATGGACTACAAAGACCATG	For cloning of UmbC 4TM domain fused with N-terminal 3×FLAG from S. anulatus by Gibson Assembly into NcoI and XhoI linearized pET-29b(+) for inducible expression	pET-29b(+)::3×FLAG-Sa_umbCtox	This study
29b_3×FLAG-Sa_umbCtox # 2	TCCACTGATCCTTGTCATCGTCATCCTTG	For cloning of UmbC 4TM domain fused with N-terminal 3×FLAG from S. anulatus by Gibson Assembly into NcoI and XhoI linearized pET-29b(+) for inducible expression	pET-29b(+)::3×FLAG-Sa_umbCtox	This study
29b_3×FLAG-Sa_umbCtox # 3	CGATGACAAGGATCAGTGGATCACCTAC	For cloning of UmbC 4TM domain fused with N-terminal 3×FLAG from S. anulatus by Gibson Assembly into NcoI and XhoI linearized pET-29b(+) for inducible expression	pET-29b(+)::3×FLAG-Sa_umbCtox	This study
29b_3×FLAG-Sa_umbCtox # 4	AGTGGTGGTGGTGGTGGTGCTCGAGTCAACTCCAGTTCAACCAG	For cloning of UmbC 4TM domain fused with N-terminal 3×FLAG from S. anulatus by Gibson Assembly into NcoI and XhoI linearized pET-29b(+) for inducible expression	pET-29b(+)::3×FLAG-Sa_umbCtox	This study
22b_3×FLAG-Sc_umbC3tox # 1	GCTGCCCAGCCGGCGATGGCCATGGATGACTACAAAGACCATG	For cloning of UmbC3 lipid II phosphatase domain fused with N-terminal 3×FLAG from S. coelicolor by Gibson Assembly into NcoI and XhoI linearized pET-22b(+) for inducible expression	pET-22b(+)::3×FLAG-Sc_umbC3tox	This study
22b_3×FLAG-Sc_umbC3tox # 2	TGGTGTTGTTCTTGTCATCGTCATCCTTG	For cloning of UmbC3 lipid II phosphatase domain fused with N-terminal 3×FLAG from S. coelicolor by Gibson Assembly into NcoI and XhoI linearized pET-22b(+) for inducible expression	pET-22b(+)::3×FLAG-Sc_umbC3tox	This study
22b_3×FLAG-Sc_umbC3tox # 3	CGATGACAAGAACAACACCAACCCCTGG	For cloning of UmbC3 lipid II phosphatase domain fused with N-terminal 3×FLAG from S. coelicolor by Gibson Assembly into NcoI and XhoI linearized pET-22b(+) for inducible expression	pET-22b(+)::3×FLAG-Sc_umbC3tox	This study
22b_3×FLAG-Sc_umbC3tox # 4	AGTGGTGGTGGTGGTGGTGCTCGAGTCACGGACCCAGCGTAAC	For cloning of UmbC3 lipid II phosphatase domain fused with N-terminal 3× FLAG from S. coelicolor by Gibson Assembly into NcoI and XhoI linearized pET-22b(+) for inducible expression	pET-22b(+)::3×FLAG-Sc_umbC3tox	This study
pEPSA5_3×FLAG-Sc_umbC1tox # 1	GTAGAATTCGAGCTCGGTACCAAATAGAAGGATGATGAAAATGGACTACAAAGACCATGAC	For cloning of UmbC1 deaminase domain fused with N-terminal 3×FLAG from S. coelicolor by Gibson Assembly into KpnI and BamHI linearized pEPSA5 for inducible expression	pEPSA5::3×FLAG-Sc_umbC1tox	This study
pEPSA5_3×FLAG-Sc_umbC1tox # 2	GATTGTCATTCTTGTCATCGTCATCCTTG	For cloning of UmbC1 deaminase domain fused with N-terminal 3×FLAG from S. coelicolor by Gibson Assembly into KpnI and BamHI linearized pEPSA5 for inducible expression	pEPSA5::3×FLAG-Sc_umbC1tox	This study
pEPSA5_3×FLAG-Sc_umbC1tox # 3	CGATGACAAGAATGACAATCCATGTCCC	For cloning of UmbC1 deaminase domain fused with N-terminal 3×FLAG from S. coelicolor by Gibson Assembly into KpnI and BamHI linearized pEPSA5 for inducible expression	pEPSA5::3×FLAG-Sc_umbC1tox	This study
pEPSA5_3×FLAG-Sc_umbC1tox # 4	GCTGCAGGTCGACTCTAGAGGATCCTCACCTCTTAGCCGTACC	For cloning of UmbC1 deaminase domain fused with N-terminal 3×FLAG from S. coelicolor by Gibson Assembly into KpnI and BamHI linearized pEPSA5 for inducible expression	pEPSA5::3×FLAG-Sc_umbC1tox	This study
pEPSA5_3×FLAG-Sa_umbCtox # 1	GTAGAATTCGAGCTCGGTACCAAATAGAAGGATGATGAAAATGGACTACAAAGACCATGAC	For cloning of UmbC 4TM domain fused with N-terminal 3×FLAG from S. anulatus by Gibson Assembly into KpnI and BamHI linearized pEPSA5 for inducible expression	pEPSA5::3×FLAG-Sa_umbCtox	This study
pEPSA5_3×FLAG-Sa_umbCtox # 2	TCCACTGATCCTTGTCATCGTCATCCTTG	For cloning of UmbC 4TM domain fused with N-terminal 3×FLAG from S. anulatus by Gibson Assembly into KpnI and BamHI linearized pEPSA5 for inducible expression	pEPSA5::3×FLAG-Sa_umbCtox	This study
pEPSA5_3×FLAG-Sa_umbCtox # 3	CGATGACAAGGATCAGTGGATCACCTAC	For cloning of UmbC 4TM domain fused with N-terminal 3×FLAG from S. anulatus by Gibson Assembly into KpnI and BamHI linearized pEPSA5 for inducible expression	pEPSA5::3×FLAG-Sa_umbCtox	This study
pEPSA5_3×FLAG-Sa_umbCtox # 4	GCTGCAGGTCGACTCTAGAGGATCCTCAACTCCAGTTCAACCAG	For cloning of UmbC 4TM domain fused with N-terminal 3×FLAG from S. anulatus by Gibson Assembly into KpnI and BamHI linearized pEPSA5 for inducible expression	pEPSA5::3×FLAG-Sa_umbCtox	This study
pEPSA5_3×FLAG-Sc_umbC3tox # 1	GTAGAATTCGAGCTCGGTACCAAATAGAAGGATGATGAAAATGAAAACACGTATAG	For cloning of UmbC3 lipid II phosphatase domain fused with N-terminal 3×FLAG from S. coelicolor by Gibson Assembly into KpnI and BamHI linearized pEPSA5 for inducible expression	pEPSA5::3×FLAG-Sc_umbC3tox	This study
pEPSA5_3×FLAG-Sc_umbC3tox # 2	TGGTGTTGTTCTTGTCATCGTCATCCTTG	For cloning of UmbC3 lipid II phosphatase domain fused with N-terminal 3×FLAG from S. coelicolor by Gibson Assembly into KpnI and BamHI linearized pEPSA5 for inducible expression	pEPSA5::3×FLAG-Sc_umbC3tox	This study
pEPSA5_3×FLAG-Sc_umbC3tox # 3	CGATGACAAGAACAACACCAACCCCTGG	For cloning of UmbC3 lipid II phosphatase domain fused with N-terminal 3×FLAG from S. coelicolor by Gibson Assembly into KpnI and BamHI linearized pEPSA5 for inducible expression	pEPSA5::3×FLAG-Sc_umbC3tox	This study
pEPSA5_3×FLAG-Sc_umbC3tox # 4	GCTGCAGGTCGACTCTAGAGGATCCTCACGGACCCAGCGTAAC	For cloning of UmbC3 lipid II phosphatase domain fused with N-terminal 3×FLAG from S. coelicolor by Gibson Assembly into KpnI and BamHI linearized pEPSA5 for inducible expression	pEPSA5::3×FLAG-Sc_umbC3tox	This study
22b_umbA1(T)-H_F	CCAGCCGGCGATGGCCATGGGCACCGTCGGTGACCCGACCACTG	For cloning of UmbA1 trypsin domain from S. coelicolor by Gibson Assembly into NcoI and XhoI linearized pET-22b(+) (C-terminal His tag)	pET-22b(+)::Sc_umbA1(T)-6×His	This study
22b_umbA1(T)-H_R	GTGGTGGTGGTGGTGCTCGAGAGTGCCGAGATCACGGTTGACGG	For cloning of UmbA1 trypsin domain from S. coelicolor by Gibson Assembly into NcoI and XhoI linearized pET-22b(+) (C-terminal His tag)	pET-22b(+)::Sc_umbA1(T)-6×His	This study
22b_umbA1(T)-V # 1	GCTGCCCAGCCGGCGATGGCCATGGGCACCGTCGGTGACCCGACCACTG	For cloning of UmbA1 trypsin domain from S. coelicolor by Gibson Assembly into NcoI and XhoI linearized pET-22b(+) (C-terminal VSV-G tag)	pET-22b(+)::Sc_umbA1(T)-VSV-G	This study
22b_umbA1(T)-V # 2	TTCATTTCAATATCTGTATAAAGCTTGTCTGCGTCGCTCATTGCTGCG	For cloning of UmbA1 trypsin domain from S. coelicolor by Gibson Assembly into NcoI and XhoI linearized pET-22b(+) (C-terminal VSV-G tag)	pET-22b(+)::Sc_umbA1(T)-VSV-G	This study
22b_umbA1(T)-V # 3	AAGCTTTATACAGATATTGAAATGAA	For cloning of UmbA1 trypsin domain from S. coelicolor by Gibson Assembly into NcoI and XhoI linearized pET-22b(+) (C-terminal VSV-G tag)	pET-22b(+)::Sc_umbA1(T)-VSV-G	This study
22b_umbA1(T)-V # 4	CAGTGGTGGTGGTGGTGGTGCTCGAG	For cloning of UmbA1 trypsin domain from S. coelicolor by Gibson Assembly into NcoI and XhoI linearized pET-22b(+) (C-terminal VSV-G tag)	pET-22b(+)::Sc_umbA1(T)-VSV-G	This study
22b_umbA5(T)-H_F	CCAGCCGGCGATGGCCATGGGCATTTCCGGCGAGCCCGCGGCC	For cloning of UmbA5 trypsin domain from S. coelicolor by Gibson Assembly into NcoI and XhoI linearized pET-22b(+) (C-terminal His tag)	pET-22b(+)::Sc_umbA5(T)-6×His	This study
22b_umbA5(T)-H_R	GTGGTGGTGGTGGTGCTCGAGGTCGCGGTTGCGGACGTCCGTC	For cloning of UmbA5 trypsin domain from S. coelicolor by Gibson Assembly into NcoI and XhoI linearized pET-22b(+) (C-terminal His tag)	pET-22b(+)::Sc_umbA5(T)-6×His	This study
22b_umbA5(T)-V_F	GCTGCCCAGCCGGCGATGGCCATGGGCATTTCCGGCGAGCCCGCGGCC	For cloning of UmbA5 trypsin domain from S. coelicolor by Gibson Assembly into NcoI and XhoI linearized pET-22b(+) (C-terminal VSV-G tag)	pET-22b(+)::Sc_umbA5(T)-VSV-G	This study
22b_umbA5(T)-V_R1	CTAATCTATTCATTTCAATATCTGTATAGTCGCGGTTGCGGACGTCCGTCAC	For cloning of UmbA5 trypsin domain from S. coelicolor by Gibson Assembly into NcoI and XhoI linearized pET-22b(+) (C-terminal VSV-G tag)	pET-22b(+)::Sc_umbA5(T)-VSV-G	This study
22b_umbA5(T)-V_R2	CAGTGGTGGTGGTGGTGGTGCTCGAGTCATTTTCCTAATCTATTCATTTCAATATC	For cloning of UmbA5 trypsin domain from S. coelicolor by Gibson Assembly into NcoI and XhoI linearized pET-22b(+) (C-terminal VSV-G tag)	pET-22b(+)::Sc_umbA5(T)-VSV-G	This study
22b_umbA5(T)R176E-V # 1	GCTGCCCAGCCGGCGATGGCCATGGGCATTTCCGGCGAGCCCGCGGCC	For introduction of R176E in UmbA5(T) and cloning by Gibson Assembly into NcoI and HindIII linearized pET-22b(+)::Sc_umbA1(T)-VSV-G (with HindIII site between umbA1(T) gene and VSV-G tag) (C-terminal VSV-G tag)	pET-22b(+)::Sc_umbA5(T)R176E-VSV-G	This study
22b_umbA5(T)R176E-V # 2	CTCCCCGAACCCTGCACCGAGCAG	For introduction of R176E in UmbA5(T) and cloning by Gibson Assembly into NcoI and HindIII linearized pET-22b(+)::Sc_umbA1(T)-VSV-G (with HindIII site between umbA1(T) gene and VSV-G tag) (C-terminal VSV-G tag)	pET-22b(+)::Sc_umbA5(T)R176E-VSV-G	This study
22b_umbA5(T)R176E-V # 3	TCGGTGCAGGGTTCGGGGAGACCCGGACGGAGTGGGTCCCGGA	For introduction of R176E in UmbA5(T) and cloning by Gibson Assembly into NcoI and HindIII linearized pET-22b(+)::Sc_umbA1(T)-VSV-G (with HindIII site between umbA1(T) gene and VSV-G tag) (C-terminal VSV-G tag)	pET-22b(+)::Sc_umbA5(T)R176E-VSV-G	This study
22b_umbA5(T)R176E-V # 4	CAGTGGTGGTGGTGGTGGTGCTCGAGTCATTTTCCTAATCTATTCATTTCAATATC	For introduction of R176E in UmbA5(T) and cloning by Gibson Assembly into NcoI and HindIII linearized pET-22b(+)::Sc_umbA1(T)-VSV-G (with HindIII site between umbA1(T) gene and VSV-G tag) (C-terminal VSV-G tag)	pET-22b(+)::Sc_umbA5(T)R176E-VSV-G	This study
22b_umbB1-H_F	TCAGTGGTGGTGGTGGTGGTGCTCGAGGCCAGCGACGCGGAGTTCGATGAG	For cloning of UmbB1 from S. coelicolor by Gibson Assembly into NcoI and XhoI linearized pET-22b(+) (C-terminal His tag)	pET-22b(+)::Sc_umbB1-6×His	This study
22b_umbB1-H_R	GCTGCCCAGCCGGCGATGGCCATGGGCGACAACGGAGACGCCGTAGCTGC	For cloning of UmbB1 from S. coelicolor by Gibson Assembly into NcoI and XhoI linearized pET-22b(+) (C-terminal His tag)	pET-22b(+)::Sc_umbB1-6×His	This study
22b_umbB1-V_F	GCTGCCCAGCCGGCGATGGCCATGGGCGACAACGGAGACGCCGTAGCTGC	For cloning of UmbB1 from S. coelicolor by Gibson Assembly into NcoI and XhoI linearized pET-22b(+) (C-terminal VSVG tag)	pET-22b(+)::Sc_umbB1-VSV-G	This study
22b_umbB1-V_R1	TCATTTTCCTAATCTATTCATTTCAATATCTGTATAGCCAGCGACGCGGAGTTCGATG	For cloning of UmbB1 from S. coelicolor by Gibson Assembly into NcoI and XhoI linearized pET-22b(+) (C-terminal VSVG tag)	pET-22b(+)::Sc_umbB1-VSV-G	This study
22b_umbB1-V_R2	CAGTGGTGGTGGTGGTGGTGCTCGAGTCATTTTCCTAATCTATTCATTTC	For cloning of UmbB1 from S. coelicolor by Gibson Assembly into NcoI and XhoI linearized pET-22b(+) (C-terminal VSVG tag)	pET-22b(+)::Sc_umbB1-VSV-G	This study
22b_umbB1E38A-V # 1	GCTGCCCAGCCGGCGATGGCC	For introduction of the mutation of E48R in UmbB1 and cloning by Gibson Assembly into NcoI and HindIII linearized pET-22b(+)::Sc_umbA1(T)-VSV-G (with HindIII site between umbA1(T) gene and VSV-G tag) (C-terminal VSV-G tag)	pET-22b(+)::Sc_umbB1E48R-6×His	This study
22b_umbB1E38A-V # 2	GCGGACGGCTTGAGGCATTTC	For introduction of the mutation of E48R in UmbB1 and cloning by Gibson Assembly into NcoI and HindIII linearized pET-22b(+)::Sc_umbA1(T)-VSV-G (with HindIII site between umbA1(T) gene and VSV-G tag) (C-terminal VSV-G tag)	pET-22b(+)::Sc_umbB1E48R-6×His	This study
22b_umbB1E38A-V # 3	GAAATGCCTCAAGCCGTCCGCGACTTCAGCTACCCGGGTGCCG	For introduction of the mutation of E48R in UmbB1 and cloning by Gibson Assembly into NcoI and HindIII linearized pET-22b(+)::Sc_umbA1(T)-VSV-G (with HindIII site between umbA1(T) gene and VSV-G tag) (C-terminal VSV-G tag)	pET-22b(+)::Sc_umbB1E48R-6×His	This study
22b_umbB1E38A-V # 4	CAGTGGTGGTGGTGGTGGTGCTCGAGGCCAGCGACGCGGAGTTCGATG	For introduction of the mutation of E48R in UmbB1 and cloning by Gibson Assembly into NcoI and HindIII linearized pET-22b(+)::Sc_umbA1(T)-VSV-G (with HindIII site between umbA1(T) gene and VSV-G tag) (C-terminal VSV-G tag)	pET-22b(+)::Sc_umbB1E48R-6×His	This study
22b_umbB2-H_F	GCTGCCCAGCCGGCGATGGCCATGGGCCGAACCGCCGTGCCGGCCGCCGAC	For cloning of UmbB2 from S. coelicolor by Gibson Assembly into NcoI and XhoI linearized pET-22b(+) (C-terminal His tag)	pET-22b(+)::Sc_umbB2-6×His	This study
22b_umbB2-H_R	CAGTGGTGGTGGTGGTGGTGCTCGAGCTTGGACGTCCTGATCTCCAGCAGC	For cloning of UmbB2 from S. coelicolor by Gibson Assembly into NcoI and XhoI linearized pET-22b(+) (C-terminal His tag)	pET-22b(+)::Sc_umbB2-6×His	This study
22b_umbB2-V_F	GCTGCCCAGCCGGCGATGGCCATGGGCCGAACCGCCGTGCCGGCCGCCGAC	For cloning of UmbB2 from S. coelicolor by Gibson Assembly into NcoI and HindIII linearized pET-22b(+)::Sc_umbA1(T)-VSV-G (with HindIII site between umbA1(T) gene and VSV-G tag) (C-terminal VSV-G tag)	pET-22b(+)::Sc_umbB2-VSV-G	This study
22b_umbB2-V_R	TCATTTCAATATCTGTATAAAGCTTCTTGGACGTCCTGATCTCCAGC	For cloning of UmbB2 from S. coelicolor by Gibson Assembly into NcoI and HindIII linearized pET-22b(+)::Sc_umbA1(T)-VSV-G (with HindIII site between umbA1(T) gene and VSV-G tag) (C-terminal VSV-G tag)	pET-22b(+)::Sc_umbB2-VSV-G	This study
22b_umbB3-H_F	CAGTGGTGGTGGTGGTGGTGCTCGAGGTTGGTGACGCGGATCTCGAC	For cloning of UmbB3 from S. coelicolor by Gibson Assembly into NcoI and XhoI linearized pET-22b(+) (C-terminal His tag)	pET-22b(+)::Sc_umbB3-6×His	This study
22b_umbB3-H_R	GCTGCCCAGCCGGCGATGGCCATGGGCGCCCCCACGACCGCCACCGAGG	For cloning of UmbB3 from S. coelicolor by Gibson Assembly into NcoI and XhoI linearized pET-22b(+) (C-terminal His tag)	pET-22b(+)::Sc_umbB3-6×His	This study
22b_umbB3-V_F	GCTGCCCAGCCGGCGATGGCCATGGGCGCCCCCACGACCGCCACCGAGG	For cloning of UmbB3 from S. coelicolor by Gibson Assembly into NcoI and HindIII linearized pET-22b(+)::Sc_umbA1(T)-VSV-G (with HindIII site between umbA1(T) gene and VSV-G tag) (C-terminal VSV-G tag)	pET-22b(+)::Sc_umbB3-VSV-G	This study
22b_umbB3-V_R	TCATTTCAATATCTGTATAAAGCTTGTTGGTGACGCGGATCTCGACC	For cloning of UmbB3 from S. coelicolor by Gibson Assembly into NcoI and HindIII linearized pET-22b(+)::Sc_umbA1(T)-VSV-G (with HindIII site between umbA1(T) gene and VSV-G tag) (C-terminal VSV-G tag)	pET-22b(+)::Sc_umbB3-VSV-G	This study
Ap_umbB gBlock	GCCGAACCTACTGGTGGAGACGTTCTGGGGAGTTTGGTAGAAAACTATTCTTATCCCGGTGTACCTGCCGACTTAGCACCTGTTTTGGCAGATCGCAAGGTTGAACTGACTTCAGGTGATGGCCACATAGTATTGAATTCAGTAGTTAGAGTGGACGAAAACTGTCCCGCACGGGTTGCAGGCGCGGGTCGTATAGTGGTAGTAGCTGGACCCCAATTAGACGGACAAGCGCTTACGCGCTCCGTGGTAGAGCCAGCCGACACCATACAGTTGTGCTTTGACGTATTGGCGGCGTCGGGACAGCTTTCGCTTAAAGTCCCGGCTGTTTATGAATTAGACGGGCGCACGGCGGCCCCAGCCGGCCAAACGGTGAAGAGCGTCGCCAAGATACAGCCGGAG…	Synthesis of codon optimized (E. coli) UmbB from Actinoplanes philippinensis	pET-22b(+)::Ap_umbB-VSV-G	This study
28b_umbC1(ring)-V_F	TAAGAAGGAGATATACCATGCATATGGCCGAGCCGGCACCGCTAC	For cloning of AtrC1(ring) from S. coelicolor by Gibson Assembly into NdeI and XhoI linearized pET-28b(+) (C-terminal VSV-G tag)	pET-28b(+)::Sc_umbC1(ring)-VSV-G	This study
28b_umbC1(ring)-V_R	CTAATCTATTCATTTCAATATCTGTATAGTGGACGTCGGCGAGGTCGTCCT	For cloning of AtrC1(ring) from S. coelicolor by Gibson Assembly into NdeI and XhoI linearized pET-28b(+) (C-terminal VSV-G tag)	pET-28b(+)::Sc_umbC1(ring)-VSV-G	This study
28b_umbC1(ring)-V_R2	CAGTGGTGGTGGTGGTGGTGCTCGAGTTATTTTCCTAATCTATTCATTTCAATATC	For cloning of AtrC1(ring) from S. coelicolor by Gibson Assembly into NdeI and XhoI linearized pET-28b(+) (C-terminal VSV-G tag)	pET-28b(+)::Sc_umbC1(ring)-VSV-G	This study
28b_umbC1(ring)-H # 1	CTGGTGCCGCGCGGCAGCCATATGGCCGAGCCGGCACCGCTA	For cloning of AtrC1(ring) from S. coelicolor by Gibson Assembly into NdeI and XhoI linearized pET-28b(+) (N-terminal His tag)	pET-28b(+)::6×His-Sc_umbC1(ring)	This study
28b_umbC1(ring)-H # 2	CGACCCGCCACCGCCGCTGCCACCGCCCCCCGCGTGTTCCTGGTCCCGG	For cloning of AtrC1(ring) from S. coelicolor by Gibson Assembly into NdeI and XhoI linearized pET-28b(+) (N-terminal His tag)	pET-28b(+)::6×His-Sc_umbC1(ring)	This study
28b_umbC1(ring)-H # 3	GGGGGCGGTGGCAGCGGCGGTGGCGGGTCGGCCAACGAGATCTTCAAACTGGC	For cloning of AtrC1(ring) from S. coelicolor by Gibson Assembly into NdeI and XhoI linearized pET-28b(+) (N-terminal His tag)	pET-28b(+)::6×His-Sc_umbC1(ring)	This study
28b_umbC1(ring)-H # 4	AGTGGTGGTGGTGGTGGTGCTCGAGTTAGTGGACGTCGGCGAGGTCG	For cloning of AtrC1(ring) from S. coelicolor by Gibson Assembly into NdeI and XhoI linearized pET-28b(+) (N-terminal His tag)	pET-28b(+)::6×His-Sc_umbC1(ring)	This study
28b_ALF1-V_F	AGAAGGAGATATACCATGCATATGCTACCCGCGAACGTGCGG	For cloning of ALF1 from S. coelicolor by Gibson Assembly into NdeI and HindIII linearized pET-28b(+)::Sc_umbC1(ring)-VSV-G (with HindIII site between umbC1(ring) and VSV-G tag) (C-terminal VSV-G tag)	pET-28b(+)::Sc_umbC1_ALF1-VSV-G	This study
28b_ALF1-V_R	TCATTTCAATATCTGTATAAAGCTTGTGCTGGATGGACGGGGC	For cloning of ALF1 from S. coelicolor by Gibson Assembly into NdeI and HindIII linearized pET-28b(+)::Sc_umbC1(ring)-VSV-G (with HindIII site between umbC1(ring) and VSV-G tag) (C-terminal VSV-G tag)	pET-28b(+)::Sc_umbC1_ALF1-VSV-G	This study
28b_ALF2-V_F	TAAGAAGGAGATATACCATGCATATGTCCATCCAGCACGATGACAACC	For cloning of ALF2 from S. coelicolor by Gibson Assembly into NdeI and HindIII linearized pET-28b(+)::Sc_umbC1(ring)-VSV-G (with HindIII site between umbC1(ring) and VSV-G tag) (C-terminal VSV-G tag)	pET-28b(+)::Sc_umbC1_ALF2-VSV-G	This study
28b_ALF2-V_R	TCATTTCAATATCTGTATAAAGCTTCAGGTTGATGAGGCGGGCGATCT	For cloning of ALF2 from S. coelicolor by Gibson Assembly into NdeI and HindIII linearized pET-28b(+)::Sc_umbC1(ring)-VSV-G (with HindIII site between umbC1(ring) and VSV-G tag) (C-terminal VSV-G tag)	pET-28b(+)::Sc_umbC1_ALF2-VSV-G	This study
28b_ALF2-4-V_F	TAAGAAGGAGATATACCATGCATATGTCCATCCAGCACGATGACAACC	For cloning of ALF2-4 from S. coelicolor by Gibson Assembly into NdeI and HindIII linearized pET-28b(+)::Sc_umbC1(ring)-VSV-G (with HindIII site between umbC1(ring) and VSV-G tag) (C-terminal VSV-G tag)	pET-28b(+)::Sc_umbC1_ALF2-4-VSV-G	This study
28b_ALF2-4-V_R	TCATTTCAATATCTGTATAAAGCTTCTGGTCCCGGTTGCGGGCGGTG	For cloning of ALF2-4 from S. coelicolor by Gibson Assembly into NdeI and HindIII linearized pET-28b(+)::Sc_umbC1(ring)-VSV-G (with HindIII site between umbC1(ring) and VSV-G tag) (C-terminal VSV-G tag)	pET-28b(+)::Sc_umbC1_ALF2-4-VSV-G	This study
341F	CCTACGGGNBGCASCAG	Soil isolate V3-V4 rRNA primer for species identification		This study
785R	GACTACNVGGGTATCTAATCC	Soil isolate V3-V4 rRNA primer for species identification		This study
